## Supplementary Table 1 for "Microbiology Galaxy Lab: The first community-driven gateway for reproducible and FAIR analysis of microbial data"

,Timestamp,"Can you give a short description of your research area?
E.g.: I investigate the microorganisms in marine habitats to try and understand how they adapt to changing climatic conditions.",What is your main target?,Which techniques do you use?,Which analysis do you use or would like to do?,"Which tools, platforms or databases are you using to conduct your research analyses (e.g. Anvi’o, RStudio, nr, etc.)?",In Galaxy,Not in Galaxy,How often do you use Gal…
0,17/03/2023 09:10:05,Microbila analysis,Bacteria,"Amplicon / metabarcoding, Metagenomics, Metatranscriptomics","Taxonomic Profiling, Pathogen Tracking, Assembly, Antimicrobial resistance detection, Functional Analysis, SNP identification, MAGs building, Predictive Metagenomics, Comparative analyses","Deepmicro, FastQC, kraken, Trimmomatic, SPAdes, HUMAnN, Prokka, MetaPhlAn, Braken",9,0,Daily,,,"…
1,21/03/2023 13:52:36,,,,,,,,,,,,,,,,,,,Yes,,,
2,21/03/2023 16:31:47,,Bacteria,Single organism genomics,"Pathogen tracking, Assembly, Antimicrobial resistance detection, Functional analysis, Single nucleotide polymorphism (SNP) identification",,,,Weekly,,,"Galaxy Europe, usegalaxy.eu, Galaxy Australia, usegalaxy.org.au","Panario/pangolin for pangenome analyses
GWAS tools
A working bakta version in galaxy.eu
,Panario, Pangolin, GWAS tools",A clear trycycler workflow!,,,Italy ,Postdoctoral researcher,Yes,gabriele.arcari@uniroma1.it,https://scholar.google.com/citations?user=uNhF0owAAAAJ&hl=it,Yes
3,21/03/2023 17:37:24,Microbe-microbe interaction for biocontrol applications ,Eukaryotes,"Single organism genomics, Single organism transcriptomics, Proteomics or metaproteomics","Assembly, Functional analysis, Gene identification, Single nucleotide polymorphism (SNP) identification, Comparative analyses, Phylogenetic tree construction","Galaxy, JGI mycocosm, NCBI, R, ",,1,Weekly,,,"Galaxy Europ…
10.1128/spectrum.02268-21",Yes
4,22/03/2023 00:12:15,"I work purely on infrastructure services, but I was using Galaxy for some toy metatranscriptomics as part of my teaching of ""my first bioinformatics data analysis"".",Mixed Communities,"Single organism transcriptomics, Amplicon / metabarcoding, Transcriptomics or metatranscriptomics","Taxonomic profiling, Pathogen tracking, Antimicrobial resistance detection, Functional an…
5,22/03/2023 01:52:17,,Bacteria,"Single organism genomics, Metagenomics","Assembly, Functional analysis, Metagenome assembled genome (MAG) building, Comparative analyses, Phylogenetic tree construction",,,,Daily,,,"Galaxy Europe, usegalaxy.eu",,,,,,,Principal Investigator,Yes,suzuki-m@niid.go.jp,https://link.springer.com/protocol/10.1007/978-1-0716-2996-3_16,No
6,22/03/2023 13:09:07,,Bacteria,Proteomics or metaproteomics,"Taxonomic profiling, Functional analysis, Combination of multiomic approaches",Galaxy,,,Daily,,,"Galaxy Europe, usegalaxy.eu",,,,GTN,GTN,USA,Principal Investigator,Yes,pjagtap@umn.edu,z.umn.edu/galaxypreferences,Yes
7,22/03/2023 19:48:44,"Investigate a range of microbiomes and holobionts, with a view to understanding their composition and dynamics over time.",Mixed Communities,"Single organism genomics, Metagenomics, Transcriptomics or metatranscriptomics, Metabolomics, Proteomics or metaproteomics","Taxonomic profiling, Assembly, Antimicrobial resistance detection, Functional analysis, Metagenome assembled …
8,23/03/2023 09:31:43,I study viral metagenomics and aim to discover new viruses and/or compare the composition of the virome in different habitats.,Virus,Metagenomics,"Taxonomic profiling, Assembly, Functional analysis, Comparative analyses, Phylogenetic tree construction","nr, pfam, Genebank, virAnnot, metaspades, ete3, cutadapt",2,2,Less than once per year,"The size of metagenomic data is larg…
9,23/03/2023 10:24:30,,Eukaryotes,"Single organism transcriptomics, Metagenomics, Proteomics or metaproteomics","Functional analysis, Comparative analyses, Combination of multiomic approaches","R, RStudio, Matlab",,1,Less than once per year,Analyses via programming are favoured,Prefer Alternatives,"Galaxy Europe, usegalaxy.eu, Local Galaxy instance",,,,Galaxy Training Workshop in Freiburg,Galaxy …
10,23/03/2023 11:11:17,,Bacteria,"Single organism genomics, Single organism transcriptomics, Amplicon / metabarcoding, Metagenomics, Transcriptomics or metatranscriptomics","Taxonomic profiling, Pathogen tracking, Assembly, Antimicrobial resistance detection, Functional analysis, Gene identification, Metagenome assembled genome (MAG) building, Comparative analyses, Phylogenetic tree construction"…
11,23/03/2023 11:52:23,"isolation, cahracterization and preservation of food microorganisms",Bacteria,Amplicon / metabarcoding,Combination of multiomic approaches,,,,Never,I am not confident with it,Lack of experience,,,Bactopia,,,,Italy,Staff scientist,Yes,no,,Yes
12,23/03/2023 11:57:31,I am investigating WGS of clinical isolates and understand biofilm formation and antimicrobial resistance.,Bacteria,"Single organism genomics, Single organism transcriptomics, Metabolomics, Proteomics or metaproteomics","Taxonomic profiling, Pathogen tracking, Assembly, Antimicrobial resistance detection, Functional analysis, Gene identification, Single nucleotide polymorph…
13,23/03/2023 12:49:57,I use whole genome sequencing of foodborne pathogens to guide outbreak and compliance investigations for the US FDA. I also use various kinds of data on foodborne pathogens to better address problems of interest to public health.,Bacteria,"Single organism genomics, Amplicon / metabarcoding, Metagenomics","Taxonomic profiling, Pathogen tracking, Assembly, Antimicrobial resis…
14,23/03/2023 13:40:40,I work on the known unknown regions in the human genome and our lab largely coalesces interests in regulatory biology of lncRNAs.,Eukaryotes,"Single organism genomics, Single organism transcriptomics, Transcriptomics or metatranscriptomics, Proteomics or metaproteomics","Assembly, Functional analysis, Gene identification, Single nucleotide polymorphism (SNP) identification,…
15,23/03/2023 14:06:12,,Bacteria,"Metagenomics, Transcriptomics or metatranscriptomics","Functional analysis, Gene identification, Predictive metagenomics, Comparative analyses, Phylogenetic tree construction",RStudio ,,,Weekly,Slower than the other tools,Technical difficulties,"Main, usegalaxy.org",Analysis and good quality picture ,,Genomics ,Galaxy menual ,Galaxy Help,India ,PhD student,Yes,,,…
16,23/03/2023 15:57:28,I do research on antibiotic resistance mechanisms of pathogenic bacteria.,Bacteria,Transcriptomics or metatranscriptomics,"Antimicrobial resistance detection, Functional analysis, Gene identification, Comparative analyses","Bowtie, Samtools, FeatureCounts, Artemis, RStudio",3,1,Less than once per year,Faster data analysis on my own computer,Technical difficulties,"Main, use…
17,23/03/2023 16:03:58,I study the phenotype and genotypes of copper resistance in Xanthomonas campestris pv. campestris,Bacteria,"Single organism genomics, Single organism transcriptomics, Amplicon / metabarcoding, Metagenomics","Taxonomic profiling, Assembly, Antimicrobial resistance detection, Functional analysis, Comparative analyses, Phylogenetic tree construction","Galaxy, RStudio",,,Monthl…
18,24/03/2023 05:37:36,,Bacteria,"Single organism genomics, Metagenomics","Taxonomic profiling, Pathogen tracking, Assembly, Antimicrobial resistance detection, Functional analysis, Gene identification, Single nucleotide polymorphism (SNP) identification, Metagenome assembled genome (MAG) building, Predictive metagenomics, Phylogenetic tree construction",Galaxy,,,Weekly,,,galaxytrakr.org,"there's…
19,24/03/2023 15:35:33,Our research is mainly focused on studying food borne pathogen detection and surveillance. ,Mixed Communities,"Single organism genomics, Single organism transcriptomics, Amplicon / metabarcoding, Metagenomics, Transcriptomics or metatranscriptomics","Taxonomic profiling, Pathogen tracking, Assembly, Antimicrobial resistance detection, Functional analysis, Gene identificatio…
20,25/03/2023 05:23:15,,Bacteria,"Single organism genomics, Single organism transcriptomics, Amplicon / metabarcoding, Metagenomics, Transcriptomics or metatranscriptomics, Metabolomics","Taxonomic profiling, Pathogen tracking, Assembly, Antimicrobial resistance detection, Functional analysis, Gene identification, Single nucleotide polymorphism (SNP) identification, Metagenome assembled genome (M…
21,25/03/2023 13:07:44,,Mixed Communities,Transcriptomics or metatranscriptomics,"Taxonomic profiling, Functional analysis, Gene identification, Comparative analyses, Combination of multiomic approaches",,,,Several times per year,,,"Main, usegalaxy.org",,,"ppi network analysis tools
Docking and Molecular dynamics ","Removal of human reads from SARS-CoV-2 sequencing data
Mutation calling, viral genome reconstruction and lineage/clade assignment from SARS-CoV-2 sequencing data
Metatranscriptomics analysis using microbiome RNA-seq data (short)
From NCBI's Sequence Read Archive (SRA) to Galaxy: SARS-CoV-2 variant analysis
sars-cov-2-pe-illumina-wgs-variant-calling/COVID-19-PE-WGS-ILLUMINA
Metatranscriptomics analysis using microbiome RNA-seq data",,Tunisia,Graduate student,No,,,Yes
22,28/03/2023 09:42:08,"I investigate the microorganisms in the fields of agriculture, food processing and the environment.",Mixed Communities,"Single organism genomics, Metagenomics","Pathogen tracking, Antimicrobial resistance detection, Gene identification, Predictive metagenomics, Comparative analyses",RStudio,,,Never,I don't know this platform,Lack of experience,,I would not know,Unsure,I wo…
23,28/03/2023 18:02:33,Develop software for studying phages.,Virus,Machine learning models,Characterising phage genomes,,,,Several times per year,,,Local Galaxy instance,,,,,,,,Yes,odias@deb.uminho.pt,"One example: https://doi.org/10.1093/bioinformatics/btz580
, 24,29/03/2023 17:40:06,I investigate how plants(centella asiatica) behave under drought stress,Eukaryotes,Transcriptomics or metatranscriptomics,Assembly, Functional analysis, Gene identification, Single nucleotide polymorphism (SNP) identification, Comparative analyses","RStudio, Linux, awk, Trinity, ",2,,Monthly,,,"Galaxy Australia, usegalaxy.org.au","KEGG,BLAST2GO,KOBAS","KEGG,BLAST2GO,KOBAS…
identified potential miRNAs involved in defense response, stress and plant growth
characteristics of wild genotypes of cardamom. Plant Biology 21(1): 3-14. Published
online: 11 August 2018. [IF:3.081] https://doi.org/10.1111/plb.12888
2. Nadiya, F., N. Anjali, Jinu Thomas, A. Gangaprasad, K. K. Sabu. 2018. Genome-wide
differential expression profiling in wild and cultivar genotypes of cardamom reveals
regulation of key pathways in plant growth and development. Agri Gene 8:18-27.
https://doi.org/10.1016/j.aggene.2018.03.002",Yes
25,30/03/2023 11:12:54,"I am a clinical microbiologist. My main research area is viral genomics. My main interests are understanding evolutionary trajectories, finding antiviral resistance mutations, and viral genotyping. I also help other teams focusing on fungal pathogens regarding bioinformatics. ",and Fungal pathogens ,"Single organism genomics, Metagenomics, ","Taxonomic profiling, Assembly,…
26,30/03/2023 11:17:52,,Eukaryotes,"Single organism genomics, Single organism transcriptomics","Comparative analyses, Phylogenetic tree construction",,,,Daily,,,"Main, usegalaxy.org, Galaxy Europe, usegalaxy.eu, Local Galaxy instance",,,,,,United Kingdom,Research/Senior engineer,Yes,anilthanki@ebi.ac.uk,https://anilthanki.github.io,Yes
27,30/03/2023 14:13:53,"I work on marine organisms' microbiome, sea waters' microbiome, from different habitats and diets",Bacteria,Amplicon / metabarcoding,"Taxonomic profiling, Functional analysis, Comparative analyses, Combination of multiomic approaches","QIIME2, PEMA, Galaxy, EDGE, RStudio",1,1,Less than once per year,Now I work on different parts of the same project so I want to continue to…
28,02/04/2023 22:10:15,Searching new antibiotics from mangrove forest,Bacteria,"Single organism genomics, Metagenomics","Functional analysis, Gene identification, Comparative analyses, Phylogenetic tree construction","nr, Python",,,Weekly,,,"Galaxy Australia, usegalaxy.org.au","brig, checkM","brig, checkM","brig, checkM",,,Bangladesh,Staff scientist,Yes,sh20nov@gmail.com,https://scholar.google.co…
29,03/04/2023 15:21:43,,Mice model,Metagenomics,"Taxonomic profiling, Functional analysis, Phylogenetic tree construction","Galaxy, FROGS, RStudio",1,,Several times per year,/,,"Galaxy Europe, usegalaxy.eu, Galaxy France, usegalaxy.fr, galaxy-sigenae Toulouse",,,,,,,Research/Senior engineer,No,,,Yes
30,03/04/2023 16:50:39,,Bacteria,Single organism genomics,"Taxonomic profiling, Assembly, Antimicrobial resistance detection, Functional analysis, Gene identification, Comparative analyses, Phylogenetic tree construction","BLAST, NCBI, nr, wgs, Excel, Notepad, TextCrawler, BioEdit, MEGA, RAST, PATRIC, KEGG, Clustal-o, EMBL-EBI",1,,Never,Not enough time to find the correct tutorials and to learn h…
31,04/04/2023 08:55:10,I am interesting in discovering if the oyster's microbiota could be responsible for (at least a part of) a higher resistancy of the oyster to the POMS disease at high temperature ,Bacteria,Amplicon / metabarcoding,"Pathogen tracking, Functional analysis, Gene identification, Combination of multiomic approaches, Phylogenetic tree construction",RStudio,,,Monthly,,,Local Galax…
32,04/04/2023 13:32:36,I investigate the interactions between bacteria and a microalgae Prymnesium parvum,Bacteria,"Amplicon / metabarcoding, Metagenomics","Taxonomic profiling, Assembly, Functional analysis, Gene identification","Flye, metaflye, RStudio",2,,Never,I am starting bio-info analysis. ,,,,,Genome assembly tool,,,France,Graduate student,No,,,No
33,05/04/2023 14:44:17,"I investigate the microorganisms living in clouds and the plasmids they have, mainly with antibiotic resistance genes.",Bacteria,"Amplicon / metabarcoding, Metagenomics","Pathogen tracking, Antimicrobial resistance detection, Functional analysis, Gene identification, Metagenome assembled genome (MAG) building, Comparative analyses",,,,Never,,,,it's not me who treats the se…
34,06/04/2023 16:24:22,,Bacteria,"Single organism genomics, Metagenomics","Taxonomic profiling, Pathogen tracking, Assembly, Antimicrobial resistance detection, Gene identification, Single nucleotide polymorphism (SNP) identification, Metagenome assembled genome (MAG) building, Phylogenetic tree construction",,,,Several times per year,,,"Galaxy Europe, usegalaxy.eu, Galaxy Australia, usegalaxy.or…
35,12/04/2023 07:43:17,Study food borne bacteria: typing and profiling of virulence genes ,Bacteria,"Single organism genomics, Single organism transcriptomics","Taxonomic profiling, Pathogen tracking, Assembly, Antimicrobial resistance detection, Functional analysis, Gene identification, Single nucleotide polymorphism (SNP) identification, Comparative analyses, Combination of multiomic approaches…
36,12/04/2023 09:45:29,,Amoebas (Plasmodium falciparum),Amplicon / metabarcoding,"Gene identification, Single nucleotide polymorphism (SNP) identification","Unix, RStudio, Python",,,Monthly,,,"Galaxy Australia, usegalaxy.org.au","A consensus read function. When we sequence a sample, several variants of Plasmodium is often present. We would like to be able to construct several consensus sequences …
37,14/04/2023 06:06:29,I investigate a microorganisms like virus and bacterias to understand the diseases caused by these microorganisms such as tuberculosis or to identify anitbiotic resistance genes. ,Mixed Communities,Metagenomics,"Taxonomic profiling, Pathogen tracking, Gene identification, Single nucleotide polymorphism (SNP) identification, Comparative analyses, Combination of multiomic app…
38,19/04/2023 02:52:05,,Bacteria,Metagenomics,"Antimicrobial resistance detection, Metagenome assembled genome (MAG) building","RStudio, Command line, Bowtie, Trimmomatic, MetaPhlAn, HUMAnN",4,,Several times per year,"Is frustrating to use when have a large number of samples due to upload/download, have had difficulty when a tool uses paired-end reads getting it to match the rights pair when exec…
39,20/04/2023 05:55:16,I have done the investigation on the microbiome on human gut with respect to the presence or absence of the metabolic syndrome using 16S data,Bacteria,Metagenomics,"Taxonomic profiling, Functional analysis","DADA2, Phyloseq, Picrust2, Command line",3,,Several times per year,Tools/databases are not available on the Galaxy. It's very challenging to build a pipeline without th…
40,21/04/2023 05:35:20,Bioinformatics analysis of human pathogens to study/understand antimicrobial resistance.,Bacteria,"Single organism genomics, Single organism transcriptomics, Transcriptomics or metatranscriptomics, Proteomics or metaproteomics","Assembly, Antimicrobial resistance detection, Functional analysis, Gene identification, Single nucleotide polymorphism (SNP) identification, Compar…
41,26/04/2023 07:28:34,,Eukaryotes,"Single organism genomics, Single organism transcriptomics","Assembly, Functional analysis, Gene identification, Single nucleotide polymorphism (SNP) identification, Comparative analyses",RStudio,,,Monthly,,,"Galaxy Europe, usegalaxy.eu",,,A flowchart tool. Or a simplified flowchart to allow beginner user to use the interface,University Bioinformatics service,In…
42,26/04/2023 22:21:15,I study environmental microorganisms and investigate how environmental impacts influence microenvironmental ecology.,Mixed Communities,"Amplicon / metabarcoding, Metagenomics, Transcriptomics or metatranscriptomics","Antimicrobial resistance detection, Functional analysis, Metagenome assembled genome (MAG) building, Transcriptome assembler","RStudio, Python",,,Daily,,,"Main…
43,27/04/2023 10:21:07,,Virus,"Single organism transcriptomics, Metagenomics, Transcriptomics or metatranscriptomics","Pathogen tracking, Assembly, Gene identification, Single nucleotide polymorphism (SNP) identification, Comparative analyses, Phylogenetic tree construction","RStudio, Python libraries, BEAST",,1,Weekly,,,"Main, usegalaxy.org, Galaxy Europe, usegalaxy.eu",BEAST,BEAST,Molecular Dat…
44,27/04/2023 17:08:35,I'm trying to undestand how cell wall degrading enzymes can determine the pathogenicity of a plant fungus,Eukaryotes,Single organism transcriptomics,"Functional analysis, Gene identification",RStudio,,,Several times per year,,,"Galaxy Europe, usegalaxy.eu",,,GO analysis,,,Spain,Postdoctoral researcher,No,,,Yes
45,27/04/2023 21:58:04,,Mixed Communities,"Metagenomics, Metabolomics","Taxonomic profiling, Functional analysis, Predictive metagenomics",RStudio,,,Several times per year,,,"Main, usegalaxy.org, Galaxy Europe, usegalaxy.eu",,,,,,Spain,Principal Investigator,No,,,Yes
46,28/04/2023 10:32:25,,Eukaryotes,"Single organism genomics, Single organism transcriptomics, Transcriptomics or metatranscriptomics",Single nucleotide polymorphism (SNP) identification,"RStudio, Jupyter",,,Several times per year,,,"Main, usegalaxy.org, Galaxy Europe, usegalaxy.eu",,,,,,,Postdoctoral researcher,No,,,Yes
47,28/04/2023 11:15:46,food microbiome,Mixed Communities,"Single organism genomics, Amplicon / metabarcoding, Metagenomics","Taxonomic profiling, Assembly, Functional analysis, Metagenome assembled genome (MAG) building","Galaxy, Kbase, RStudio",,,Weekly,,,"Main, usegalaxy.org, Galaxy Europe, usegalaxy.eu, Galaxy Australia, usegalaxy.org.au",,,,ABRPI-Training,ABRPI-Training,Italy,Staff scientist,…
48,29/04/2023 17:57:04,,"Viruses, Bacteria, Parasites (Protozoa, Helminths), Metagenomics","Single organism genomics, Amplicon / metabarcoding, Metagenomics","Taxonomic profiling, Pathogen tracking, Assembly, Antimicrobial resistance detection, Functional analysis, Gene identification, Single nucleotide polymorphism (SNP) identification, Metagenome assembled genome (MAG) building, Predictive meta…
49,29/04/2023 22:33:40,I study human gut microbiome indian populations,Bacteria,Metagenomics,Metagenome assembled genome (MAG) building,,,,Several times per year,,,"Main, usegalaxy.org, Galaxy Europe, usegalaxy.eu",no comments,Unsure,MD simulations and Docking,,,India,Technical staff,Yes,karthikqk95@gmail.com,,Yes
50,30/04/2023 04:14:24,,Bacteria,"Amplicon / metabarcoding, Metagenomics, Transcriptomics or metatranscriptomics, Proteomics or metaproteomics, pan-genome analyses","Assembly, Antimicrobial resistance detection, Functional analysis, Gene identification, Single nucleotide polymorphism (SNP) identification, Metagenome assembled genome (MAG) building, Comparative analyses, Combination of multiomic a…
51,30/04/2023 18:35:02,,Eukaryotes,,Functional analysis,,,,Weekly,,,"Main, usegalaxy.org, Galaxy Europe, usegalaxy.eu",,,,,,,Principal Investigator,No,,,Yes
52,02/05/2023 14:44:33,Psychrophilic microorganisms ,Eukaryotes,Single organism genomics,"Taxonomic profiling, Assembly, Functional analysis, Gene identification, Phylogenetic tree construction",,,,Monthly,,,"Main, usegalaxy.org, Galaxy Europe, usegalaxy.eu",,,fungal assembly,,,Poland,PhD student,Yes,jodlowska.iga@gmail.com,,Yes
53,02/05/2023 15:39:48,Microbial community interaction in cheeses,Bacteria,Amplicon / metabarcoding,Taxonomic profiling,QIIME2,1,,Weekly,,,"Main, usegalaxy.org, Galaxy Europe, usegalaxy.eu, Local Galaxy instance",,,QIIME2,16S microbial analysis with mothur ,GTN,Italy,Research/Senior engineer,Yes,kalogers@gmail.com,,Yes
54,02/05/2023 21:17:09,,Bacteria,Single organism genomics,"Pathogen tracking, Assembly, Antimicrobial resistance detection, Functional analysis, Gene identification, Single nucleotide polymorphism (SNP) identification, Phylogenetic tree construction","RStudio, BioPython, NCBI",,,Monthly,,,"Galaxy Europe, usegalaxy.eu, Galaxy Australia, usegalaxy.org.au",,,,,,Brazil,PhD student,Yes,felipepinheiro@…
55,08/05/2023 11:03:08,,Mixed Communities,"Amplicon / metabarcoding, Metagenomics, Metabolomics","Taxonomic profiling, Pathogen tracking, Functional analysis, Gene identification, Predictive metagenomics, Comparative analyses, Combination of multiomic approaches, Phylogenetic tree construction","RStudio, Webservers",,,Never,New to galaxy and need guidance to run the analysis ,Lack of experience,"…
56,09/05/2023 12:19:29,In depth sequencing of viruses,Virus,"Metagenomics, Whole genome sequencing","Taxonomic profiling, Assembly, Antimicrobial resistance detection, Metagenomic analysis and whole genome assembly and analysis","Galaxy, RStudio",,,Daily,,,"Main, usegalaxy.org, Galaxy Europe, usegalaxy.eu, Galaxy Australia, usegalaxy.org.au",tools of visualization of different datasets like compl…
57,10/05/2023 14:17:32,I am investigating the identity and functional potential of nitrogen and phosphorus removing organisms in wastewater applications,Mixed Communities,I am trying to learn! Mostly outsourced to service providers but need to learn as I have observed inconsistent results ,"Taxonomic profiling, Assembly, Functional analysis, Gene identification, Metagenome assembled genome (MAG) …
I will continue to progress my understanding as I believe it is important area in our field to have an understanding of. ",General training materials on Galaxy site and YouTube Galaxy page. ,GTN,Australia,Postdoctoral researcher,Yes,k.close@uq.edu.au,https://researchers.uq.edu.au/researcher/36235,
58,11/05/2023 08:06:45,,Eukaryotes,"Single organism genomics, Amplicon / metabarcoding","Assembly, Gene identification, Single nucleotide polymorphism (SNP) identification, Metagenome assembled genome (MAG) building, Combination of multiomic approaches, Phylogenetic tree construction",Geneious ,,1,,other programs like clc genomics and geneious ,Missing tools,"Galaxy Australia, usegalaxy.org.au",h…
59,11/05/2023 19:43:13,,Bacteria,"Amplicon / metabarcoding, Metagenomics","Taxonomic profiling, Predictive metagenomics, Phylogenetic tree construction",Anvi'o,,1,Daily,,,"Galaxy Australia, usegalaxy.org.au",axe demultiplex quiime,"axe, demultiplex, quiime",,,,Mauritius,Principal Investigator,Yes,yogesh.parmessur@msiri.mu ,,Yes
60,21/05/2023 22:19:49,,Bacteria,"Single organism genomics, Metagenomics","Taxonomic profiling, Pathogen tracking, Assembly, Antimicrobial resistance detection, Functional analysis, Gene identification, Single nucleotide polymorphism (SNP) identification, Metagenome assembled genome (MAG) building, Predictive metagenomics, Comparative analyses, Combination of multiomic approaches, Phylogenetic tr…
61,26/05/2023 13:35:35,I study microorganisms in the food and medical sectors,Bacteria,"Single organism genomics, Single organism transcriptomics, Metagenomics","Taxonomic profiling, Pathogen tracking, Assembly, Antimicrobial resistance detection, Gene identification, Single nucleotide polymorphism (SNP) identification, Metagenome assembled genome (MAG) building, Predictive metagenomics, Comparat…
62,26/05/2023 23:58:15,,Mixed Communities,"Single organism genomics, Single organism transcriptomics, Amplicon / metabarcoding, Metagenomics, Transcriptomics or metatranscriptomics, Metabolomics, Proteomics or metaproteomics","Taxonomic profiling, Pathogen tracking, Assembly, Antimicrobial resistance detection, Functional analysis, Gene identification, Single nucleotide polymorphism (SNP) identif…
63,29/05/2023 08:36:12,I investigate the microorganism of compost sample,Bacteria,Metagenomics,"Taxonomic profiling, Assembly, Functional analysis, Gene identification, Metagenome assembled genome (MAG) building, Predictive metagenomics, Comparative analyses, Phylogenetic tree construction","MEGAN, Anvi'o, RStudio, Mgnify",,,Less than once per year,,,"Galaxy Europe, usegalaxy.eu",DIAMOND,DIAMOND,…
64,29/05/2023 22:02:49,Whole genome characterization of non-model fungi strains,Eukaryotes,"Single organism genomics, Single organism transcriptomics, Metabolomics, Proteomics or metaproteomics","Taxonomic profiling, Assembly, Functional analysis, Gene identification, Comparative analyses, Combination of multiomic approaches","RStudio, Python",,,Weekly,,,"Galaxy Europe, usegalaxy.eu, Galaxy Austr…
65,30/05/2023 07:47:11,,,Proteomics or metaproteomics,,,,,Monthly,,,,,,,,,,,,,,
66,30/05/2023 18:17:22,I work with plants,Eukaryotes,Single organism genomics,Functional analysis,"NCBI, ena",,,Monthly,,,"Galaxy Europe, usegalaxy.eu",It is quite complete,None ,It is quite complete,Still have to look at that,,Spain,Principal Investigator,No,,,Yes
67,31/05/2023 04:38:29,,Mixed Communities,"Single organism transcriptomics, Amplicon / metabarcoding, Metagenomics, Transcriptomics or metatranscriptomics, Proteomics or metaproteomics","Taxonomic profiling, Assembly, Antimicrobial resistance detection, Functional analysis, Gene identification, Single nucleotide polymorphism (SNP) identification, Comparative analyses, Phylogenetic tree constructi…
68,02/06/2023 09:04:39,,Bacteria,"Metagenomics, Transcriptomics or metatranscriptomics","Taxonomic profiling, Assembly, Functional analysis, Gene identification, Predictive metagenomics, Phylogenetic tree construction",,,,Weekly,,,"Galaxy Europe, usegalaxy.eu, Galaxy Australia, usegalaxy.org.au",,,,,,,PhD student,No,,,
69,02/06/2023 12:29:40,,Mixed Communities,"Single organism genomics, Single organism transcriptomics, Amplicon / metabarcoding, Metagenomics, Transcriptomics or metatranscriptomics, Metabolomics, Proteomics or metaproteomics","Assembly, Single nucleotide polymorphism (SNP) identification, Metagenome assembled genome (MAG) building, Comparative analyses",BLAST,1,,Monthly,No work,,"Galaxy Europe, u…
70,02/06/2023 15:41:46,,Bacteria,Metagenomics,"Taxonomic profiling, Single nucleotide polymorphism (SNP) identification, Phylogenetic tree construction",RStudio,,,Monthly,,,"Galaxy Europe, usegalaxy.eu",Trinity statistics,Trinity statistics,,,,Philippines,Principal Investigator,Yes,ma.carmen.lagman@gmail.com,,Yes
71,05/06/2023 15:46:13,,Mixed Communities,"Amplicon / metabarcoding, Metagenomics","Pathogen tracking, Assembly, Gene identification",,,,Daily,,,"Galaxy Europe, usegalaxy.eu",,,,,,,Graduate student,No,,,No
72,06/06/2023 13:19:34,,Mixed Communities,"Single organism genomics, Single organism transcriptomics, Amplicon / metabarcoding, Metagenomics, Transcriptomics or metatranscriptomics","Taxonomic profiling, Pathogen tracking, Assembly, Antimicrobial resistance detection, Functional analysis, Gene identification, Single nucleotide polymorphism (SNP) identification, Metagenome assembled genome (MAG) b…
73,06/06/2023 17:25:08,, Nonmodel plant species,"Single organism genomics, Single organism transcriptomics, Metabolomics","Assembly, Functional analysis, Gene identification, Single nucleotide polymorphism (SNP) identification, Comparative analyses, Phylogenetic tree construction",RStudio,,,Daily,,,"Main, usegalaxy.org, Galaxy Europe, usegalaxy.eu, Galaxy Australia, usegalaxy.org.au","GWAS, SNP d…
74,06/06/2023 23:19:40,,Bacteria,Single organism genomics,Antimicrobial resistance detection,,,,Monthly,,,"Galaxy Europe, usegalaxy.eu",,,,,,,Undergraduate,No,,,Yes
75,07/06/2023 10:15:23,yeast colony biology,Eukaryotes,"Single organism genomics, Single organism transcriptomics, Transcriptomics or metatranscriptomics, Proteomics or metaproteomics","Assembly, Gene identification, Single nucleotide polymorphism (SNP) identification, Combination of multiomic approaches","Galaxy, RStudio, Apple Mac",,,Several times per year,Carry out most work on Apple Mac,Prefe…
76,07/06/2023 13:19:44,Gut microbes,Bacteria,"Single organism genomics, Single organism transcriptomics","Assembly, Gene identification, Single nucleotide polymorphism (SNP) identification, Metagenome assembled genome (MAG) building, Phylogenetic tree construction",RStudio,,,Several times per year,,,"Galaxy Europe, usegalaxy.eu",,,,,,Ireland,Postdoctoral researcher,No,,,Yes
77,07/06/2023 18:39:39,Fish Endocrinology,,"Metagenomics, Transcriptomics or metatranscriptomics","Assembly, Functional analysis, Gene identification, Metagenome assembled genome (MAG) building",,,,Several times per year,,,"Galaxy Europe, usegalaxy.eu",,,,,,,Principal Investigator,No,,,Yes
78,08/06/2023 04:49:40,,Mixed Communities,Metagenomics,"Taxonomic profiling, Assembly, Antimicrobial resistance detection, Single nucleotide polymorphism (SNP) identification, Metagenome assembled genome (MAG) building, Phylogenetic tree construction","CLC Genomics Workbench, BVBRC",,,Several times per year,,,"Galaxy Europe, usegalaxy.eu",,,,"Youtube, Galaxy training tutorials, Online courses",GT…
79,08/06/2023 08:02:07,,Eukaryotes,"Single organism genomics, Single organism transcriptomics","Functional analysis, Single nucleotide polymorphism (SNP) identification",RStudio,,,Several times per year,,,"Galaxy Europe, usegalaxy.eu",,,,,,,Principal Investigator,No,,,Yes
80,10/06/2023 08:49:02,Metagenomics,Mixed Communities,Metagenomics,"Taxonomic profiling, Pathogen tracking, Assembly, Antimicrobial resistance detection, Functional analysis, Gene identification, Single nucleotide polymorphism (SNP) identification, Metagenome assembled genome (MAG) building, Predictive metagenomics, Comparative analyses, Phylogenetic tree construction",RStudio,,,Monthly,,,"Main, …
81,12/06/2023 07:15:18,,Bacteria,Metagenomics,"Taxonomic profiling, lefse",RStudio,,,Weekly,,,"Main, usegalaxy.org",,,,no,,South Korea,Graduate student,Yes,,i am having a problem in galaxy in running LEFSE. and could not find solution in their forum also,Yes
82,12/06/2023 08:46:51,,Eukaryotes,Metagenomics,Gene identification,,,,Monthly,,,"Main, usegalaxy.org, Galaxy Europe, usegalaxy.eu",,,,,,Hungary,Research/Senior engineer,,,,Yes
83,12/06/2023 10:36:57,"I involved in AMR surveillance of livestock bacterial pathogens, especially targetting the presence of AMR genes in plasmids ",Bacteria,"Single organism genomics, Amplicon / metabarcoding","Taxonomic profiling, Pathogen tracking, Assembly, Antimicrobial resistance detection, Gene identification, Comparative analyses, Phylogenetic tree construction, bacterial Genome Wide As…
84,14/06/2023 05:18:25,I am trying to analysis bacterial whole genome.,Mixed Communities,"Single organism genomics, Metagenomics, Proteomics or metaproteomics","Pathogen tracking, Assembly, Antimicrobial resistance detection, Functional analysis, Gene identification, Comparative analyses, Phylogenetic tree construction",RStudio,,,Several times per year,Research data analysis,Missing features,"Mai…
85,14/06/2023 11:43:59,Chicken Microbiome Research,Bacteria,"Single organism genomics, Amplicon / metabarcoding","Taxonomic profiling, Phylogenetic tree construction",Rstudio,,,Several times per year,,,"Galaxy Europe, usegalaxy.eu",,,,,,Germany,Postdoctoral researcher,No,,,Yes
86,15/06/2023 08:10:30,characterization of acinetobacter baumannii using wgs,Bacteria,Single organism genomics,"Assembly, Antimicrobial resistance detection, Functional analysis, Gene identification, Comparative analyses, Phylogenetic tree construction",abricate,1,,Weekly,,,"Galaxy Europe, usegalaxy.eu, Galaxy Australia, usegalaxy.org.au",plasmid analysis in bacteria. and plasmid extraction from …
87,15/06/2023 10:59:07,,Bacteria,"Metagenomics, Transcriptomics or metatranscriptomics","Assembly, Antimicrobial resistance detection, Functional analysis, Gene identification",RStudio,,,Several times per year,,,"Galaxy Europe, usegalaxy.eu",VFDB blast,VFDB blast,Python,Faculty,In-house training,Hungary,Postdoctoral researcher,No,,,Yes
88,16/06/2023 11:02:40,"I investigate the rumen fluke Calicophoron daubneyi, and the effect extracellular vesicles have on the rumen microbiome.",Bacteria,"Single organism genomics, Single organism transcriptomics, Metagenomics, Transcriptomics or metatranscriptomics, Proteomics or metaproteomics","Functional analysis, Gene identification, Metagenome assembled genome (MAG) building, Comparative a…
89,16/06/2023 22:48:15,I only use the plataform to study about RNA-Seq,Eukaryotes,Transcriptomics or metatranscriptomics,Functional analysis,Nothing,,,Weekly,,,"Galaxy Europe, usegalaxy.eu",,,,,,,,,,,Yes
90,19/06/2023 19:38:29,,Eukaryotes,Single organism transcriptomics,Gene identification,,,,Monthly,,,"Galaxy Europe, usegalaxy.eu",,,,,,,PhD student,Yes,,,Yes
91,19/06/2023 19:41:06,"Genomic Epidemiology, AMR, Virulence",Bacteria,Single organism genomics,"Taxonomic profiling, Pathogen tracking, Assembly, Antimicrobial resistance detection, Functional analysis, Gene identification, Single nucleotide polymorphism (SNP) identification, Comparative analyses, Combination of multiomic approaches, Phylogenetic tree construction",RStudio,,,Several times per ye…
92,20/06/2023 20:42:28,,Bacteria,Proteomics or metaproteomics,Functional analysis,,,,Never,Just learning now,Lack of experience,"Galaxy Europe, usegalaxy.eu",,,,,,,Technical staff,,,,Yes
93,22/06/2023 07:54:08,,,Single organism genomics,"Taxonomic profiling, Pathogen tracking",Anvi’o,,1,Less than once per year,,,"Galaxy Europe, usegalaxy.eu",,,,,,saudi arabia,Postdoctoral researcher,Yes,.,,Yes
94,23/06/2023 06:37:10,,Virus,Transcriptomics or metatranscriptomics,"Assembly, Antimicrobial resistance detection, Gene identification, Comparative analyses","Python, Bash, RStudio...",,,Weekly,,,"Main, usegalaxy.org, Galaxy Europe, usegalaxy.eu",Human Database combine with EBV Epstein Barr virus,Human DB,End-to-End workflow for: RNA-seq; CAGE-seq; ATAC-seq; sing cell-RNA-seq; Spatial Transctipt…
95,23/06/2023 08:04:54,,Human,Transcriptomics or metatranscriptomics,Gene identification,Vmd,,1,Weekly,,,"Galaxy Europe, usegalaxy.eu",,,"In RMSD, RMSF result section which amino acid (with residue no) are fluctuating should be give. And a better explanation about the result of rmsd, rmsf and pca analysis so that we can interpret the result.",,,India,PhD student,Yes,dashrojalin2023@gmail.com,,
96,23/06/2023 12:52:30,I investigate the microorganisms in human,Bacteria,"Amplicon / metabarcoding, Metagenomics","Taxonomic profiling, Assembly, Functional analysis, Metagenome assembled genome (MAG) building","QIIME, HUMAMNN, ANCOM, MAASLIN",3,1,Several times per year,,,"Main, usegalaxy.org",,,,,,,,,o147942@gmail.com,,Yes
97,23/06/2023 16:42:12,I investigate the mutational profile of 10 acute lymphoblastic leukemia subtypes to try and understand their key differences.,Eukaryotes,Transcriptomics or metatranscriptomics,"Functional analysis, Gene identification, Comparative analyses, Combination of multiomic approaches","RStudio, RSEM, MANTA",,2,Several times per year,,,"Main, usegalaxy.org, Galaxy Europe, usegalaxy.…
98,23/06/2023 18:42:05,,Eukaryotes,Single organism genomics,"Assembly, Gene identification, Comparative analyses, Phylogenetic tree construction",nr,,,Several times per year,new for Galaxy,Lack of experience,"Main, usegalaxy.org",,,,,,,Staff scientist,No,,,Yes
99,25/06/2023 02:38:06,I investigate viruses that infect the honeybees trying to understand the effect of the bee genetic on the viral infection.,Virus,"Single organism genomics, Single organism transcriptomics, Transcriptomics or metatranscriptomics","Pathogen tracking, Assembly, Gene identification, Single nucleotide polymorphism (SNP) identification, Comparative analyses, Combination of multio…
100,26/06/2023 08:47:02,,Virus,"Single organism genomics, Amplicon / metabarcoding, Metagenomics, Proteomics or metaproteomics","Pathogen tracking, Assembly, Functional analysis, Single nucleotide polymorphism (SNP) identification, Phylogenetic tree construction","ARTIC, PyMOL, GROMACS, etc.",,3,Several times per year,,,"Galaxy Europe, usegalaxy.eu",,,,"Sequence Analyses, Variant Analyses, Proteo…
101,27/06/2023 07:20:56,,Bacteria,"Single organism genomics, Single organism transcriptomics, Amplicon / metabarcoding, Metagenomics, Transcriptomics or metatranscriptomics","Taxonomic profiling, Pathogen tracking, Assembly, Antimicrobial resistance detection, Functional analysis, Gene identification, Single nucleotide polymorphism (SNP) identification, Metagenome assembled genome (MAG) building,…
102,28/06/2023 15:00:03,Proteomics of microbial communities and isolated fungi mainly from freshwater ,Mixed Communities,Proteomics or metaproteomics,"Antimicrobial resistance detection, Functional analysis, Comparative analyses, Combination of multiomic approaches","MaxQuant, Perseus, RStudio, GO databases",2,2,Monthly,,,"Galaxy Europe, usegalaxy.eu","Gene ontology for proteomics data, metabolic…
103,28/06/2023 19:35:24,,,,,,,,,,,,,,,,,,,,,,
104,29/06/2023 11:30:19,drugs and diseases,Mixed Communities,"Transcriptomics or metatranscriptomics, MD Simulations","Functional analysis, Gene identification, Comparative analyses, Combination of multiomic approaches",RStudio,,,Several times per year,,,"Galaxy Europe, usegalaxy.eu, Galaxy Australia, usegalaxy.org.au",no,,every tool,galaxy training tools,GTN,India,Principal Investigator,Yes,amit…
105,01/07/2023 10:02:23,Molecular docking and dynamics ,Mixed Communities,Drug discovery ,Phylogenetic tree construction,Autodock and gromacs,,2,Daily,,,"Galaxy Europe, usegalaxy.eu",Molecular dynamics for 50ns simulation ,Molecular dynamics,Molecular dynamics for 50ns simulation ,Galaxy,Galaxy Help,India,Technical staff,Yes,ssnagar647@gmail.com ,Research gate: Sanjay Nagar,Yes
106,02/07/2023 21:22:03,1- antibiotic resistance in bacteria 2- phage,Bacteria,Single organism genomics,"Assembly, Antimicrobial resistance detection, Functional analysis, Gene identification, Single nucleotide polymorphism (SNP) identification, Metagenome assembled genome (MAG) building, Comparative analyses","prokka, trimmomatic, IGB",2,1,Several times per year,,,"Galaxy Europe, usegalaxy.eu",,…
107,03/07/2023 02:33:36,Investigo los diferentes organismos vivos para comprender sus características ,Mixed Communities,"Single organism transcriptomics, Amplicon / metabarcoding, Metagenomics, Transcriptomics or metatranscriptomics","Taxonomic profiling, Assembly, Gene identification, Metagenome assembled genome (MAG) building, Predictive metagenomics",galaxy europe,,,Weekly,ninguna,,"Main, use…
,bioinformática,In-house training,ecuador,Graduate student,Yes,mc668547@gmail.com,no,Yes 108,03/07/2023 14:58:25,Determine the effect of PA200 on Huntington's diseases,Eukaryotes,Transcriptomics or metatranscriptomics,Functional analysis, Gene identification",,,,Less than once per year,,,"Galaxy Europe, usegalaxy.eu",,,,,,Hunagry,PhD student,Yes,healmanim@gmail.com,,Yes
109,04/07/2023 10:53:33,RNA termination in bacteria,Bacteria,"Single organism genomics, Single organism transcriptomics, Metagenomics, Transcriptomics or metatranscriptomics, SELEX","Functional analysis, Gene identification, Predictive metagenomics, Comparative analyses",Python,,,Weekly,,,"Main, usegalaxy.org, Galaxy Europe, usegalaxy.eu, Galaxy France, usegalaxy.fr",,,,,,FRANCE,Research/Senior e…
110,05/07/2023 18:30:23,,,,,,,,,,,,,,,,,,,,,,
111,06/07/2023 05:52:40,characterization of fungal species isolated from soil,Eukaryotes,genome comparison,"Taxonomic profiling, Assembly, Functional analysis, Gene identification, Single nucleotide polymorphism (SNP) identification, Comparative analyses, Phylogenetic tree construction","galaxy, NCBI",,,Weekly,,,"Main, usegalaxy.org",,,gene assembly to annotation using several tools and lean ,,,J…
112,06/07/2023 09:36:43,I conduct comparative genomics of different varieties of plant species,Eukaryotes,"Single organism genomics, Single organism transcriptomics, Amplicon / metabarcoding, Transcriptomics or metatranscriptomics","Assembly, Functional analysis, Gene identification, Single nucleotide polymorphism (SNP) identification, Comparative analyses, Phylogenetic tree construction",RStudio…
113,09/07/2023 04:02:12,Microbiology,Bacteria,Single organism genomics,"Pathogen tracking, Assembly, Antimicrobial resistance detection, Gene identification, Single nucleotide polymorphism (SNP) identification",PathogenWatch,,1,Several times per year,,,"Galaxy Europe, usegalaxy.eu",-,,-,Curses,GTN,Argentina,PhD student,No,,,Yes
114,10/07/2023 10:24:11,various microbial analysis,Bacteria,"Single organism genomics, Single organism transcriptomics, Amplicon / metabarcoding","Taxonomic profiling, Pathogen tracking, Assembly, Antimicrobial resistance detection, Functional analysis, Gene identification, Single nucleotide polymorphism (SNP) identification, Comparative analyses, Combination of multiomic approaches, Phylogenetic…
115,10/07/2023 17:11:44,,,,"Pathogen tracking, Gene identification, Comparative analyses",,,,Monthly,,,"Galaxy Europe, usegalaxy.eu",,,,,,,,,,,Yes
116,12/07/2023 17:45:57,It is the genome of S. pyogenes MGAS315 ,Bacteria,chip-seq,"Taxonomic profiling, Pathogen tracking, Assembly, Antimicrobial resistance detection, Functional analysis, Gene identification, Single nucleotide polymorphism (SNP) identification, Metagenome assembled genome (MAG) building, Predictive metagenomics, Comparative analyses, Combination of multiomic approaches",,,,Dai…
117,12/07/2023 19:18:19,,,,,,,,,,,,,,,,,,,,,,
118,13/07/2023 03:19:07,I investigate the domestication of black pepper ,plants,Single organism genomics,"Assembly, Single nucleotide polymorphism (SNP) identification",RStudio,,,Weekly,,,"Galaxy Europe, usegalaxy.eu",BEAST,BEAST,increase the space,galaxy help resources,Galaxy Help,Japan,Postdoctoral researcher,No,,,Yes
119,14/07/2023 03:41:54,,Eukaryotes,"Transcriptomics or metatranscriptomics, Proteomics or metaproteomics","Functional analysis, Gene identification, Comparative analyses",nr,,,Several times per year,,,"Galaxy Australia, usegalaxy.org.au",will check,,TBA,Galaxy,Galaxy Help,Australia,Principal Investigator,Yes,nedeljka.rosic@scu.edu.au,https://www.mdpi.com/1660-3397/20/8/478,Yes
120,14/07/2023 06:56:35,,Bacteria,Metagenomics,"Taxonomic profiling, Functional analysis",kraken2,,,Several times per year,,,"Main, usegalaxy.org, Galaxy Europe, usegalaxy.eu",large dataset of marker gene set for community profiling ,Marker gene set,a well developed metagenomic workflow and tutorial for metagenome and metatranscriptome analysis,"Exploring, not many good tutorial for metagenomic a…
121,14/07/2023 18:51:59,I investigate the evolution of fungi genomes,Eukaryotes,"Single organism genomics, Single organism transcriptomics","Assembly, Functional analysis, Gene identification, Comparative analyses, Phylogenetic tree construction","RStudio, NCBI, treebase",,,Several times per year,,,"Galaxy Europe, usegalaxy.eu",,,Astral-III,,,Colombia,Graduate student,No,,,Yes
122,14/07/2023 19:07:26,"RNAi, Pest control",Eukaryotes,"Single organism transcriptomics, Amplicon / metabarcoding, Transcriptomics or metatranscriptomics","Assembly, Gene identification, Phylogenetic tree construction",Rstudio,,,Monthly,,,"Galaxy Europe, usegalaxy.eu",,,,,,Argentina,PhD student,Yes,,,Yes
123,17/07/2023 17:13:50,,Eukaryotes,Single organism genomics,"Taxonomic profiling, Assembly, Functional analysis, Gene identification, Comparative analyses, Phylogenetic tree construction","RStudio, Mr Beyes",,,Daily,,,"Galaxy Europe, usegalaxy.eu",,,,,,,Graduate student,No,,,Yes
124,18/07/2023 01:30:49,,Eukaryotes,"Single organism transcriptomics, Transcriptomics or metatranscriptomics, Proteomics or metaproteomics","Gene identification, Comparative analyses",,,,Several times per year,,,"Main, usegalaxy.org",blast2go,blast2go,cytoscape,tutorial,GTN,argentina,PhD student,No,,,Yes
125,18/07/2023 11:30:07,Investigating microbial communities in orchard soils under different management practices to understand their role in sustainable farming and Ecosystem Services,Mixed Communities,Metabarcoding,"Taxonomic profiling, Functional analysis","RStudio, QIIME",1,,Never,I have not known of it before and have no experience using it,Lack of experience,"Galaxy Europe, usegalaxy.eu, ",…
126,18/07/2023 12:44:32,,Fungi,Amplicon / metabarcoding,Taxonomic profiling,,,,Less than once per year,use unknown,Lack of experience,"Galaxy Europe, usegalaxy.eu",,,,,,,PhD student,No,,,Yes
127,18/07/2023 13:49:17,,,,,,,,,,,,,,,,,,,,mahmoudelsaedy748@gmail.com,yes,
128,14/09/2023 15:58:56,,Bacteria,Metagenomics,"Pathogen tracking, Antimicrobial resistance detection, Gene identification, Single nucleotide polymorphism (SNP) identification, Phylogenetic tree construction",,,,Weekly,,,"Galaxy Europe, usegalaxy.eu",Pathogen and endosymbiont search,"Pathogen search, Endosymbiont search",Antimicrobial peptides,,,TR,Principal Investigator,Yes,,,Yes
129,01/11/2023 18:10:57,High-throughput analysis of antibiotic resistance and conjugation in natural isolates of bacteria,Bacteria,"Single organism genomics, Proteomics or metaproteomics","Taxonomic profiling, Assembly, Antimicrobial resistance detection, Functional analysis, Gene identification, Single nucleotide polymorphism (SNP) identification, Comparative analyses, Phylogenetic tree construc…
