## Supplementary Table 3 for "Microbiology Galaxy Lab: The first community-driven gateway for reproducible and FAIR analysis of microbial data"

Use case label	Case Study	Title	Status	Publication	Keywords	Main target	Methods	Data generation	Data analysis	Specific benefits of using Galaxy	Section in the manuscript	Topics	Location on Figure 2 (Why? in the column cell comment)
A	Collected use case	A user friendly and high-throughput way to identify and analyse SNPs in Plasmodium falciparum (malaria parasites)	On-going	No	Amoeba, Unicellular eukaryotes, Malaria, Userfriendly, sequence diversity, high-throughput	SNP analysis (molecular markers of antimalarial drug resistance)	Targeted amplicon sequencing	Targeted amplicon sequencing on an Illumina miseq platform, however, we have our own barcoding system that exceeds the possibilities in Iluminas own barcoding.	Quality control, trimming, assembling, alignment to reference, SNP analysis, statistical analysis	Online servers for the processing of data Access to the tools Easy to use tools		Health & Disease	Genomics -> Clean and annotated variants
B	Collected use case	Staphylococcus aureus Intensive server for Research In Omics data	On-going	Yes (10.1186/s12859-021-04401-3)	Officila Laboratory food analysis, genomic bacterial characterizatio, foodbourne outbreak resolution	Gene identification, SNP analysis, genome annotation	Single organism genomics	Illumina	Quality control, assembly, genome annotation, enterotoxins gene detection, cgMLST	Galaxy allows users with no specific bioinformatics skills or dedicated hardware to conduct computational intensive data analysis on bacterial genomes. Moreover, the possibility to share workflows with users, automating the analysis of raw sequencing data from the initial quality control of the sequences to the assembly and annotation of the genomes, and finally to perform phylogenetic inference …		Health & Disease	Genomics -> Annotated gene cataloge
C	Collected use case	Investigation of the Defective Growth Pattern and Multidrug Resistance in a Clinical Isolate of Candida glabrata Using Whole-Genome Sequencing and Computational Biology Applications	Completed	Yes (10.1128/spectrum.00776-22)	Microbiology, Antifungal drug resistance, Candida glabrata, Mycology	Pathogen, Antimicrobial drug resistance, variant analysis, variant annotation, genome assembly, single pathogen genomics	Single organism genomics	Illumina Nextseq 550	Quality control (FASTQC) and trimming (Trimmomatic)Alignment (Bowtie2)Variant calling (Lofreq suite)Variant annotation (SnpEff)Genome assembly (Spades)Genome annotation (Funannotate)	access to computational power vital for microbial organisms with larger genomes access to databases tool availability easy-to-use GUI reproducibility community Being able to continue your daily tasks while your data has been processed Being able to close the browser and return when your analysis is done Being able to check the process and run tools with a smartphone browser Being able to access y…		Health & Disease	Genomics -> Annotated gene cataloge, and Clean and annotated variants
D	Collected use case	Free living amoeba as vectors for transmission of emerging pathogens and antibiotic resistance genes in biological wastewater treatment plants	Completed	Submitted	Wastewater, Metagenomics, ARB, ARG, Free living amoeba	Microbiome community, Gene identification, AMR and pathogens	Shotgun metagenomics	Illumina	Quality control, taxonomy profiling and functional gene abundance	Easy to use, computational power, tool availability, workflow access, technical support and help during analysis		Health & Disease	Metagenomics -> Community profile visualisations, and Functional tables
E	Collected use case	Metaproteomic Analysis of Nasopharyngeal Swab Samples to Identify Microbial Peptides in COVID-19 Patients.	Completed	Yes (10.1021/acs.jproteome.3c00040)	parallel reaction monitoring, COVID-19 pandemic, metaproteomics	Pathogen, Co-infection	Metaproteomics; Mass Spectrometry; Proteomics	LC-MS/MS	Protein Sequences Database Generation for Microbial Peptide Detection and VerificationDiscovery Workflow; Microbial Peptide Verification Workflow Using PepQuery; Taxonomic and Functional Analysis; Quantitative and Statistical Analysis of Microbial Proteins.	Computational power; Shareability of workflows and histories; Encourages collaborations; Accessibility to tools; Reproducibility.		Health & Disease	Metaproteomics -> Taxonomy tables, and Functional tables -> Differential features
F	Collected use case	In vivo genotypic evolution of Klebsiella pneumoniae Sequence Type 512 under ceftazidime-avibactam, meropenem-vaborbactam and cefiderocol treatment	Completed	Yes (10.3201/eid2911.230921)	inhibitor-resistant KPC, colistin resistance, carbapenemase co-production, outer membrane porin disruption, siderophore disruption	AMR, Klebsiella pneumoniae, phylogenomics	Genomics	Illumina, Nanopore	Assembly, phylogenomics, protein structure prediction	access to computational power, reproducibility and bulk processing using collections		Health & Disease	Genomics -> Compared genes
G	Collected use case	Heli Project: The intestinal microbiome as the centrepiece of the human body’s reaction to colonization and infection with Helicobacter pylori	On-going		Human health; Helicobacter; meta-transcriptome; immune defence; metabolism; machine learning	Microbiome community, Gene identification, Functional analysis, SNP analysis, Machine learning	Metagenomics, metatranscriptomics, amplicon, transcriptomics, metabolomics	Illumina, MS	Quality control, Taxonomy/community profiling, Functional profiling, SNP and variant calling, Machine learning//Representation learning	easy-to-use workflows, bulk processing using collections, computational power, reproducibility, adaptability		Health & Disease	Genomics -> Virulence Identification, and Clean and annotated variants Transcriptomics -> Differential expressed genes Metagenomics -> Community profile visualisations, and Differential featues Metatranscriptomics -> Differential features
H	Collected use case	PathoGFAIR: a collection of FAIR and adaptable (meta)genomics workflows for (foodborne) pathogens detection and tracking	Completed	Accepted in GigaScience	Quality controlling, Contamination/Host removal, Taxonomy profiling, Assembly, Pathogens detection, AMR identification, VF gene identification, MLST, SNP analysis, FAIR Galaxy workflows, GTN material, visualization, reports, automation	Foodborne pathogens, microbiome community, Gene identification, SNP analysis, AMR, Virulence Factor,	Metagenomics	Nanopore	5 separate workflows: (1) Quality control and Contamination/Host Removal; (2) Taxonomy Profiling; (3) Assembly, Virulence Factor and AMR Genes identification; (4) SNP and Variant calling; (5) Statistical analysis and Visualisation	Within the project we needed to create easy to use, findable, adaptable, reusable and accessible workflows. With Galaxy, we found all the tools we needed to create these workflows. We also found the flexibility to add or update any tool we need, same for databases. Galaxy also has the power to return the results along with the visualisations and reports all in one place (history). So users of our…		Health & Disease	Genomics -> Virulence Identification, Antibiotic Resistance Genes, and Clean and annotated variants Metagenomics -> Antibiotic Resistance Genes, and Reconstructed annotated comples & unknown genomes
I	Collected use case	SARS-CoV-2 detection in wastewater	On-going									Health & Disease	Metatranscriptomics -> Community profile visualisations, and Differential features
J	Collected use case	Feature selection with vector-symbolic architectures: a case study on microbial profiles of shotgun metagenomic samples of colorectal cancer	Completed	Yes (10.1093/bib/bbaf177)	Metagenomics, machine learning, feature selection, colorectal cancer, microbial biomarkers, hyperdimensional computing, vector-symbolic architecturesq	Microbial biomarkers	Metagenomics	Illumina	Taxonomic profiling, statistical analysis, samples classification, feature selection	Access to computational power; reproducibility		Health & Disease	Metagenomics -> Community profile visualisations, Differential features, and Numerous functional elements
K	Collected use case	Multiomics studies on novel trichoderma strains	On-going	Yes (10.1007/s00438-023-02013-5)	Whole genome analysis, genomics, multiomics	Explore novel Trichoderma strain functional potential and on-going strain characterization	Single organism genomics, Transcriptomics, structural variation comparison between whole genomes, sinteny and colinearity, Kegg, BiologFF carbon phenotype array	Pacbio, Illumina, biologFF phenotype Array	Quality control, Differential expression analysis, genomic characterization	Easily accessible from multiple location, shared storage and analysis, user friendly for complex tasks		Ecosystem Dynamics and Biodiversity	Genomics -> Compared genes Transcriptomics -> Differential expressed transcripts
L	Collected use case	Zooplankton influences extracellular DNA degradation and acquisition by natural transformation in freshwater microcosms through the secretion of different enzymes	On-going	Under preparation	Daphnia; microbiome; secretome; LC-MS proteomics; DNA transformation	Microbiome community; AMR; secretome.	Proteomics	LC-MS/MS	We used Galaxy to build the protein database for the identification of peptides from zooplankton (i.e.Daphnia) and its microbiome, based on previous identification by our group (Eckert et al., 2016). Galaxy was mainly used for the identification of the proteins secreted. We then performed functional analysis of proteins by using external tools.	- Access to computational power; - reduced local disk space occupation; - sharing with colleagues; - reproducibility; - easy to compare different tools.		Ecosystem Dynamics and Biodiversity	Proteomics -> Differential feaures
M	Collected use case	Phenotypic microarray and molecular identification of plant growth promoting rhizobacteria of selected bioenergy plants	Completed	Yes (10.2174/1874285801913010154)	Non-edible oil seed plants, Metagenomics, CLPP, Phenotypic microarray, Plant Microbe Interaction	Microbiome community, Plant growth promoting bacteria Identification	16S rRNA amplicon sequencing	Illumina	Quality control, taxonomy profiling and functional gene abundance	Easy to use, computational power, tool availability, workflow access, technical support and help during analysis		Ecosystem Dynamics and Biodiversity	Metabarcoding -> Community profile visulalisations, and Functional tables
N	Collected use case	Effect of bioinoculants on the structural and functional dynamics of soil microbiome	On-going	Under preparation	Microalgal bioinoculants, Capsicum annuum, Growth, Microbiome community, and functional genes abundance	Taxonomic changes, function analysis, gene identification and pathway prediction	Shotgun metagenomics	Illumina	Quality control, taxonomy profiling, functional genes abundances and pathway analysis	Easy to use, computational power, tool availability, workflow access, technical support and help during analysis		Ecosystem Dynamics and Biodiversity	Metagenomics -> Community profile visulalisations, and Functional tables
O	Collected use case	To analyse the long term effect of sulphide oj Annamox process	On-going	Under preparation	Anammox, Biological wastewater treatment, Sulphide dosing, Microbiome	Microbial community profiling, diversity analysis, Functional analysis and gene identification	Shotgun metagenomics	Illumina	Quality control, taxonomy profiling, functional genes abundances and pathway analysis	Easy to use, computational power, tool availability, workflow access, technical support and help during analysis		Ecosystem Dynamics and Biodiversity	Metagenomics -> Community profile visulalisations, and Functional tables
P	Collected use case	Clouds influence the functioning of airborne microorganisms	Completed	Yes (10.5194/bg-22-1257-2025, 2025)	Clouds, microbiome, metagenomics, metatranscriptomics	Microbiome community, Functional analysis, Gene identification	Shotgun metagenomics, Metatranscriptomics	Illumina	Quality control, Assembly, Taxonomy profiling, Functional annotation, Construction of a gene catalog, Differential expression analysis	Galaxy instance deployed by the bioinformatics facility hosted by the University (Auvergne BioInformatique, AuBI), and the regional calculation cluster Mesocentre Clermont Auvergne		Ecosystem Dynamics and Biodiversity	Metagenomics -> Community profile visulalisations, Differential features, Annotated gene catalog Metatranscriptomics -> Community profile visualisations, and Differential features
Q	Collected use case	What is in the microbiome of beers? Aggregation of public beer microbiome data, development and evaluation of FAIR beer microbiome workflows, and implementation of BeerMicroDB, a comprehensive database for beer microbiome	On-going		Beer microbiome, public data	Microbiome community	Metabarcoding, Metagenomics	Illumina, Nanopore	Quality control, Taxonomy profiling, Diversity analysis	User-friendly interface, simplified construction of workflows Robust support system, i.e. community Bioblend, a Python library for automating extensive data analyses, and simplifying the management of large and complex bioinformatics projects		Ecosystem Dynamics and Biodiversity	Metabarcoding -> Community profile visualisations, and Differential features Metagenomics -> Community profile visualisations
R	Collected use case	Evaluation of long read assemblers for ONT reads of prokaryotes and metagenomes	On-going	Under preparation	Nanopore sequencing, long reads, prokaryotes, metagenomes, benchmarking	Comparative analysis, tool evaluation	metagenomic	Nanopore	Quality control, Assembly, Polishing, Statistical analysis	Access computational power, tool availability		Both	Metagenomics -> Assemblies
S	Collected use case	Integrative meta-omics in Galaxy and beyond	Completed	Yes (10.1186/s40793-023-00514-9)		Microbiome community, MAGs building, Functional analysis, multiomics	Metagenomics, Metatranscriptomics, Metaproteomics	Illumina, nanoLC-MS/MS	3 separate workflows for (1) metagenomic assembly, binning, and functional annotation (MetaG), (2) metatranscriptomics (MetaT), and (3) metaproteomics (MetaP)	easy-to-use workflows (nesting of programs together is way more difficult on HPCs e.g., using Snakemake)		Both	Metagenomics -> Assemblies, and Differential features Metatranscriptomics -> Community profile visualisations. and Differential features Metaproteomics -> Taxonomy tables, and Functional tables -> Differential features, and Visualisations
T	Collected use case	ASaiM-MT: a validated and optimized ASaiM workflow for metatranscriptomics analysis within Galaxy framework	Completed	Yes (10.12688/f1000research.28608.2)	Galaxy, metatranscriptomics, microbiome, functional analysis	Metatranscriptomics data analysis, Galaxy Platform, taxonomy annotation, functional annotation	Metatranscriptomics		Galaxy Platform, Quality control, metatranscriptome assembly, taxonomic profiling, functional profiling, taxonomy and functional relationship	Easy-to-use workflows, handling large datasets and databases, easy for workflow development, most open source tools are available, access to computational power, reproducibility, and shareability.		Both	Metatranscriptomics -> Community profile visualisations. and Differential features
U	Collected use case	DNAnalyzer: an online & interactive educational game on microbiome DNA data analysis and research	On-going		Game, Education, Data analysis, Research practice	Microbiome community	Metagenomics	Nanopore	Quality control, Taxonomy profiling	Access to computational power Tool availability		Both	Metagenomics -> Community profile visualisations
V	Added use case	ABRomics: French national multiomics platform for antibiotic resistance research and surveillance	On-going		AMR identification,	AMR	(Meta)genomics	Illumina	Genomics workflows: (1) Quality Control and Contamination Control, (2) Assembly, (3) Annotation, (4) AMR Gene Detection Metagenomics workflows: (1) Taxonomic annotation and AMR Gene Detection from raw reads, (2) Taxonomic annotation, Functional annotation and AMR Gene Detection fron Gene Collection, (3) Taxonomic annotation, Functional annotation and AMR Gene Detection from MAG reconstruction	Access to computational power; reproducibility		Health & Disease	Genomics -> Assembly, Antibiotic Resistance Genes, Mobile elements, Annotated Gene Catalog Metagenomics -> Community profile visualisation, Antibiotic Resistance Genes, Annotated Gene Catalog, Reconstructed annotated complete & unknown genomes
W	Added use case	BenchAMRking	Completed		Genomics, metagenomics, AMR genes, benchmarking multiple AMR tools and databases, genotype challenges, ISO accredited AMR detection tool	Collective AMR genotype detection	(Meta)genomics	Illumina/Nanopore	Four different AMR detection workflows, one ISO accredited abitamr, one multiple AMR tools worflow based on Sciensano (https://galaxy.sciensano.be/policy/disclaimer.html) including CARD and ResFinder, one workflow for RGI/CARD and one workflow for starAMR-Resfinder. All workflows have been valdiated with clinical/curated datasets	Non-bioinformaticians and bioinformaticians are able to use it. Easily accessible from multiple locations, shared storage and analysis, user-friendly for complex tasks		Health & Disease	Genomics -> Assembly, Antibiotic Resistance Genes, Mobile elements, Annotated Gene Catalog Metagenomics -> Community profile visualisation, Antibiotic Resistance Genes, Annotated Gene Catalog, Reconstructed
X	Added use case	BeerDEcoded	On-going	Yes (10.12688/f1000research.12564.2)	beer, citizen science, crowdfunding, metagenomic.	Beer microbiome	(Meta)genomics, Amplicon	Illumina	Sequence cleaning, clustering, taxonomic classification	User-friendly interface enabled high school students and citizen scientists to conduct real analyses		Ecosystem Dynamics and Biodiversity	Metagenomics -> Community profile visualisations, and Functional tables
Y	Added use case	BioDIGS	On-going		Citizen science, microbial ecology, education	Microbiome community	(Meta)genomics, Amplicon	Illumina	Quality control, taxonomic profiling, diversity analysis	Accessible workflows and training, enables non-experts to perform microbiome analysis		Ecosystem Dynamics and Biodiversity	Metagenomics -> Community profile visualisations, and Functional tables
Z	Added use case	SPUN	On-going		Fungal communities, mycorrhiza, global biodiversity	Mycorrhizal fungi	(Meta)genomics, Amplicon	Illumina	Sequence cleaning, amplicon clustering, taxonomic classification	Supports global biodiversity monitoring through reproducible, shareable workflows		Ecosystem Dynamics and Biodiversity	Metagenomics -> Community profile visualisations, and Functional tables
AA	Added use case	FAIRyMAGs	On-going		MAGs, FAIR principles, genome curation	Metagenome-assembled genomes (MAGs)	(Meta)genomics	Illumina	Genome binning, quality assessment, annotation, FAIR metadata export	Structured metadata management and reusable workflows for MAG analysis		Both	Genomics -> Assembly
