## Supplementary Table 4 for "Microbiology Galaxy Lab: The first community-driven gateway for reproducible and FAIR analysis of microbial data"

Number in Figure 2	Input step	Output step	Tool suites	Corresponding RRID or biotools ID
1	(Meta)genomics / (meta)transcriptomics: Raw data	(Meta)genomics / (meta)transcriptomics: Clean reads	falco	biotools:falco
			FastQC	RRID:SCR_014583
			Cutadapt	RRID:SCR_011841
			fastp	RRID:SCR_016962
			MultiQC	RRID:SCR_014982
			Porechop	RRID:SCR_016967
			Filtlong	RRID:SCR_024020
			Nanoplot	RRID:SCR_024128
			Pycoqc	RRID:SCR_024185
			FastQE	bio.tools:fastqe
			lighter	RRID:SCR_024095
			Rasusa	biotools:rasusa
			BBtools	biotools:bbtools
			SeqKit	RRID:SCR_018926
			NCBI FCS GX	RRID:SCR_026367
			Bowtie	RRID:SCR_005476
			BWA	RRID:SCR_010910
			minimap	RRID:SCR_018550
			SortMeRNA	RRID:SCR_014402
2	(Meta)genomics: Clean reads	(Meta)genomics: Identified typed strains / Taxonomic tables	MetaPhlAn	RRID:SCR_004915
			Kraken(2)	RRID:SCR_008140
			Bracken	bio.tools:bracken
			Diamond	RRID:SCR_016071
			Sylph	bio.tools:sylph
			mOTUs	bio.tools:motus
			(Re)Centrifuge	biotools:Recentrifuge
			GTDB-Tk	RRID:SCR_019136
			VirAnnot	biotools:virannot
			Metabuli
			MEGAN
3	Genomics: Clean reads	Genomics Assemblies	Shovill	RRID:SCR_017077
			Unicycler	RRID:SCR_024380
			SPades	RRID:SCR_000131
			Flye	RRID:SCR_017016
			SKESA	RRID:SCR_024341
			ABySS	RRID:SCR_010709
			Velvet	RRID:SCR_010755
			Unicycler	RRID:SCR_024380
			Racon	RRID:SCR_017642
			Pilon	RRID:SCR_014731
			Polypolish	biotools:polypolish
			QUAST	RRID:SCR_001228
			BUSCO	RRID:SCR_015008
			CheckM	RRID:SCR_016646
4	(Meta)genomics: Assemblies / Metagenome assembled genomes	(Meta)genomics: Reconstructed annotated complex & unknown genomes / Annotated gene catalog / Numerous functional elements / Antibiotic Resistance Genes / Antimicrobial peptides / Virulence Identification / Mob. elements transposons Genomics islands / Molecular typing / Biosythetic gene	Bakta	RRID:SCR_026400
			Prokka	RRID:SCR_014732
			Prodigal	RRID:SCR_011936
			Maker	RRID:SCR_005309
			braker	RRID:SCR_018964
			eggNOG Mapper	RRID:SCR_021165
			InterProScan	RRID:SCR_005829
			Funannotate	RRID:SCR_023039
			pharokka	RRID:SCR_026017
5	(Meta)genomics: Assemblies / Metagenome assembled genomes	(Meta)genomics: Reconstructed annotated complex & unknown genomes / Annotated gene catalog / Numerous functional elements / Antibiotic Resistance Genes / Antimicrobial peptides	HMMER	RRID:SCR_005305
6	(Meta)genomics: Assemblies / Metagenome assembled genomes	(Meta)genomics: Reconstructed annotated complex & unknown genomes / Annotated gene catalog / Numerous functional elements / Antibiotic Resistance Genes	Bakta	RRID:SCR_026400
			AMRFinderPlus	biotools:amrfinderplus
			ABRicate	RRID:SCR_021093
			fARGene	biotools:fargene
			hAMRonization	biotools:hamronization
			argNorm	biotools:argnorm
			StarAMR	biotools:staramr
			TB-Profiler	biotools:tb-profiler
			SeqSero2	biotools:SeqSero2
			abriTAMR	biotools:abritamr
7	(Meta)genomics: Assemblies / Metagenome assembled genomes	(Meta)genomics: Reconstructed annotated complex & unknown genomes / Annotated gene catalog / Numerous functional elements / Antibiotic Resistance Genes / Virulence Identification	ABRicate	RRID:SCR_021093
8	(Meta)genomics: Assemblies / Metagenome assembled genomes	(Meta)genomics: Reconstructed annotated complex & unknown genomes / Annotated gene catalog / Numerous functional elements / Antibiotic Resistance Genes / Mob. elements transposons Genomics islands	ISEScan	biotools:isescan
			Transit	RRID:SCR_016492
			PlasmidFinder	biotools:PlasmidFinder
9	(Meta)genomics: Assemblies / Metagenome assembled genomes	(Meta)genomics: Reconstructed annotated complex & unknown genomes / Annotated gene catalog / Numerous functional elements / Antibiotic Resistance Genes / Molecular typing	StarAMR	biotools:staramr
			chewBBaca	biotools:chewbbaca
			pyMLST	biotools:pymlst
			MLST	RRID:SCR_010245
			SISTR	RRID:SCR_024342
10	(Meta)genomics: Assemblies / Metagenome assembled genomes	(Meta)genomics: Reconstructed annotated complex & unknown genomes / Annotated gene catalog / Numerous functional elements / Antibiotic Resistance Genes	Integron Finder	biotools:integron_finder
			CRISPRCasFinder	biotools:CRISPRCasFinder
			MITOS	biotools:mitos
11	(Meta)genomics: Assemblies / Metagenome assembled genomes	(Meta)genomics: Reconstructed annotated complex & unknown genomes / Annotated gene catalog / Numerous functional elements / Antibiotic Resistance Genes / Biosythetic gene	antiSMASH	RRID:SCR_022060
			HMMER	RRID:SCR_005305
12	(Meta)genomics: Assemblies / Metagenome assembled genomes	(Meta)genomics: Reconstructed annotated complex & unknown genomes / Annotated gene catalog / Numerous functional elements / Antibiotic Resistance Genes	Gene Ontology	RRID:SCR_002811
			KEGG	RRID:SCR_012773
13	Genomics: Annotated gene catalog	Genomics: Compared genes	Orthofinder	RRID:SCR_017118
			Proteinortho
			Roary	RRID:SCR_018172
			Mauve	RRID:SCR_012852
			Clustal (Omega)	RRID:SCR_001591
			FastTree	RRID:SCR_015501
			RAxML	RRID:SCR_006086
			Circos	RRID:SCR_011798
			PPanGGOLiN	biotools:PPanGGOLiN
			Panaroo	RRID:SCR_021090
14	Genomics: Clean reads	Genomics: Mapped reads	BWA	RRID:SCR_010910
			Bowtie	RRID:SCR_005476
			minimap	RRID:SCR_018550
			Picard Tools	RRID:SCR_006525
15	Genomics: Mapped reads	Genomics: Called variants	FreeBayes	RRID:SCR_010761
			GATK	RRID:SCR_001876
			Bcftools	RRID:SCR_005227
			Snippy	RRID:SCR_023572
			medaka	biotools:medaka
			Clair3	RRID:SCR_026063
16	Genomics: Called variants	Genomics: Clean and annotated variants	VCFtools	RRID:SCR_001235
			SnpSift	RRID:SCR_015624
			SnpEff	RRID:SCR_005191
			Samtools	RRID:SCR_002105
17	Transcriptomics: Clean reads	Transcriptomics: Mapped reads	STAR	RRID:SCR_004463
			HISAT	RRID:SCR_015530
			Bowtie2	RRID:SCR_016368
18	Transcriptomics: Mapped reads	Transcriptomics: Gene counts	featureCounts	RRID:SCR_012919
			HTSeq	RRID:SCR_005514
19	Transcriptomics: Gene counts	Transcriptomics: Differentially expressed genes	edgeR	RRID:SCR_012802
			DESeq2	RRID:SCR_015687
20	Transcriptomics: Gene counts	Transcriptomics: Differentially expressed transcripts	StringTie	RRID:SCR_016323
			GFFCompare	biotools:gffcompare
			Cufflinks	RRID:SCR_014597
21	(Meta)proteomics: Raw data	(Meta)proteomics: Controlled mass spectra	msconvert	biotools:msconvert
			OpenMS	RRID:SCR_012042
22	(Meta)proteomics: Controlled mass spectra / Annotated gene catalog / Customised database	(Meta)proteomics: Microbial peptides	SearchGUI	RRID:SCR_012054
			PeptideShaker	RRID:SCR_002520
			MaxQuant	RRID:SCR_014485
			FragPipe	RRID:SCR_022864
23	(Meta)proteomics: Microbial peptides	(Meta)proteomics: Quantified microbial peptides / Protein groups	MaxQuant	RRID:SCR_014485
			PepQuery	biotools:PepQuery
			FragPipe	RRID:SCR_022864
			MSstatsTMT	biotools:msstatstmt
			iTRAQ	biotools:itraq
			UniPept	RRID:SCR_024987
24	(Meta)proteomics: Protein groups	(Meta)proteomics: Differential features / Visualisations	MSStats	RRID:SCR_014353
25	Metabarcoding: Raw reads / Clean, merged, amplicons / OTUs/ASVs / Taxonomic tables	Metabarcoding: Clean, merged, amplicons / OTUs/ASVs / Taxonomic tables / Diversity metrics / Community profile visualisations / Differential features	QIIME2	RRID:SCR_008249
			dada2	RRID:SCR_023519
			LotuS	biotools:LOTUS
			mothur	RRID:SCR_011947
			mOTUs	bio.tools:motus
			FROGs	biotools:frogs
26	Metabarcoding: Taxonomic tables	Metabarcoding: Functional tables	Picrust	RRID:SCR_016855
27	Metamicrobiome: Metabarcoding / Metagenomics / Metatranscriptomics / Metaproteomics: Differential features / Taxonomic tables	Metabarcoding / Metagenomics: Differential features	MaAsLin2	RRID:SCR_023241
			edgeR	RRID:SCR_012802
			ANCOM	RRID:SCR_024901
			ALDEx2	RRID:SCR_003364
28	Metagenomics: Taxonomic tables	Metagenomics: Diversity metrics	Krakentools	biotools:krakentools
29	Metagenomics / Metatranscriptomics: Taxonomic tables	Metagenomics / Metatranscriptomics: Community profile visulisations	KRONA	RRID:SCR_012785
			GraPhlAn	RRID:SCR_016130
			Pavian	RRID:SCR_016679
			Phinch	biotools:phinch
30	Metagenomics / Metatranscriptomics: Clean reads / Community profile visualisations	Metagenomics / Metatranscriptomics: Feature tables	HUMAnN	RRID:SCR_014620
			minimap	RRID:SCR_018550
			BWA-MEM	RRID:SCR_022192
			Diamond	RRID:SCR_016071
31	Metagenomics: Clean reads	Metagenomics: Antibiotic Resistance Genes	Groot	biotools:groot
			deepARG	biotools:deeparg
32	Metagenomics: Clean reads	Metagenomics: Assemblies	MEGAHIT	RRID:SCR_018551
			MetaSPades	biotools:metaspades
			Flye	RRID:SCR_017016
			Unicycler	RRID:SCR_024380
			Racon	RRID:SCR_017642
			Pilon	RRID:SCR_014731
			Polypolish	biotools:polypolish
			(meta)QUAST	RRID:SCR_001228
33	Metagenomics: Assemblies	Metagenomics: Metagenome assembled genomes	MetaBAT	RRID:SCR_019134
			CONCOCT	biotools:concoct
			MAxBin	biotools:maxbin
			SemiBin	biotools:semibin
			DASTool	biotools:dastool
			MetaWRAP	biotools:metawrap
			dRep	biotools:drep
			CoverM	biotools:coverm
			CheckM	RRID:SCR_016646
			Binette	biotools:binette
34	Metagenomics: Metagenome assembled genomes	Metagenomics: Annotated gene catalog / Reconstructed, annotated complex & unknown genomes	GTDB-Tk	RRID:SCR_019136
			Contig Annotation Tool (CAT)	RRID:SCR_008421
35	Metaproteomics: Controlled mass spectra / Community profile visualisations	Metaproteomics: Customised database	Metanovo	biotools:metanovo
36	Metaproteomics: Quantified microbial peptides	Metaproteomics: Taxonomic tables / Functional tables	Unipept	RRID:SCR_024987
37	Metaproteomics: Functional tables	Metaproteomics: Differential features / Visualisations	MetaQuantome	biotools:metaQuantome
