## Supplementary Table 6 for "Microbiology Galaxy Lab: The first community-driven gateway for reproducible and FAIR analysis of microbial data"

Topic	Title	Link	EDAM topic	EDAM operation	Creation	Last modification	Version	Tutorial	Slides	Video	Workflows	Tools	Servers with precise tool versions	Servers with tool but different versions	Feedback number	Feedback mean note	Visitors	Page views	Visit duration	Video views
Assembly	Genome Assembly of a bacterial genome (MRSA) sequenced using Illumina MiSeq Data	https://training.galaxyproject.org//topics/assembly/tutorials/mrsa-illumina/tutorial.html	Sequence assembly, Whole genome sequencing, Public health and epidemiology, Genomics, Microbiology	Sequence assembly visualisation, Genome assembly, Statistical calculation, Sequence contamination filtering, Sequence composition calculation, Sequencing quality control, Read mapping, Visualisation, Sequence assembly validation	2021-03-24	2025-03-20	16	True	False	True	True	fastp, quast, fastqc, shovill, upload1, bandage_info, bandage_image, falco	UseGalaxy.be, UseGalaxy.cz, UseGalaxy.eu, UseGalaxy.fr, UseGalaxy.org (Main)		0		9642	14954	3.65	0
Assembly	Assembly of metagenomic sequencing data	https://training.galaxyproject.org//topics/assembly/tutorials/metagenomics-assembly/tutorial.html	Metagenomics, Sequence assembly	Data handling, Read pre-processing, Variant calling, Primer removal, Sequence contamination filtering, Sequence assembly validation, Sequence alignment analysis, Sequence assembly visualisation, Genome assembly, Statistical calculation, Sequence file editing, Formatting, Sequence composition calculation, Sequencing quality control, Read mapping, Visualisation, Sequence trimming, Local alignment	2025-09-16	2025-09-16	0	True	False	True	True	quast, filter_tabular, bamtools, fastqc, seqtk_subseq, cutadapt, collection_column_join, megahit, coverm_contig, metaspades, bowtie2, ngsutils_bam_filter, bandage_info, tp_cat, random_lines1, bandage_image, megahit_contig2fastg, bg_uniq		UseGalaxy.cz, UseGalaxy.eu	0		2	2	0.2	0
Assembly	Making sense of a newly assembled genome	https://training.galaxyproject.org//topics/assembly/tutorials/ecoli_comparison/tutorial.html	Sequence assembly, Genomics, Microbiology	Sequence visualisation, Read mapping, Genome visualisation, Sequence alignment, Mapping	2018-06-14	2024-06-24	29	True	False	False	True	join1, Grep1, upload1, tp_sed_tool, datamash_ops, Cut1, jbrowse, circos, circos_aln_to_links, tp_replace_in_line, addValue, bedtools_sortbed, random_lines1, fasta_compute_length, bedtools_complementbed, Filter1, bedtools_intersectbed, tp_grep_tool, circos_interval_to_tiles, cat1, fasta_filter_by_length, tp_replace_in_column, lastz_wrapper_2, tp_cat, tp_sort_header_tool, collapse_dataset, mergeCol…			0		6655	12902	2.95	0
Assembly	Genome Assembly of MRSA from Oxford Nanopore MinION data (and optionally Illumina data)	https://training.galaxyproject.org//topics/assembly/tutorials/mrsa-nanopore/tutorial.html	Sequence assembly, Whole genome sequencing, Public health and epidemiology, Genomics, Microbiology, Antimicrobial resistance	Box-Whisker plot plotting, Sequence contamination filtering, De-novo assembly, Sequence assembly validation, Filtering, Scatter plot plotting, Sequence assembly visualisation, Genome assembly, Statistical calculation, Sequencing error detection, Cross-assembly, Sequence alignment, Mapping assembly, Sequencing quality control, Sequence composition calculation, Read mapping, Visualisation	2021-03-24	2024-11-29	15	True	False	False	True	fastp, quast, filtlong, bwa_mem2, CONVERTER_bz2_to_uncompressed, fastqc, upload1, nanoplot, polypolish, bandage_image, porechop, flye	UseGalaxy.eu	UseGalaxy.cz, UseGalaxy.fr	0		9993	15024	3.466666666666667	0
Assembly	Unicycler Assembly	https://training.galaxyproject.org//topics/assembly/tutorials/unicycler-assembly/tutorial.html	Sequence assembly, Genomics, Microbiology	Aggregation, Genome assembly, Statistical calculation, Coding region prediction, Gene prediction, Sequence composition calculation, Sequencing quality control, Visualisation, Validation, Genome annotation, Sequence assembly validation	2017-10-11	2025-05-15	24	True	True	False	True	quast, fastqc, multiqc, unicycler, prokka	UseGalaxy.eu, UseGalaxy.org (Main), UseGalaxy.org.au	Galaxy@AuBi, GalaxyTrakr, MISSISSIPPI, UseGalaxy.be, UseGalaxy.cz, UseGalaxy.fr, UseGalaxy.no	0		2736025	7336307	4.583333333333333	0
Ecology	Checking expected species and contamination in bacterial isolate	https://training.galaxyproject.org//topics/ecology/tutorials/bacterial-isolate-species-contamination-checking/tutorial.html	Whole genome sequencing, Genomics, Microbiology, Microbial ecology	Cross-assembly, Statistical calculation, Expression analysis, Taxonomic classification	2024-03-04	2024-06-27	4	True	False	False	True	est_abundance, recentrifuge, kraken2, upload1	UseGalaxy.eu, UseGalaxy.fr	Galaxy@AuBi, GalaxyTrakr, UseGalaxy.cz, UseGalaxy.org (Main)	0		761	1021	3.316666666666667	0
Evolution	Tree thinking for tuberculosis evolution and epidemiology	https://training.galaxyproject.org//topics/evolution/tutorials/mtb_phylogeny/tutorial.html	Genomics, Microbiology, Phylogeny, Infectious disease	Phylogenetic tree analysis, Sequence analysis	2022-03-16	2025-06-04	12	True	False	False	True	upload1, raxml, interactive_tool_rstudio	UseGalaxy.eu		0		2122	3073	2.3	0
Evolution	Identifying tuberculosis transmission links: from SNPs to transmission clusters	https://training.galaxyproject.org//topics/evolution/tutorials/mtb_transmission/tutorial.html	Genomics, Microbiology, Infectious disease, DNA polymorphism	Antimicrobial resistance prediction, Phylogenetic tree visualisation, Variant calling, Phylogenetic tree generation	2022-03-16	2025-05-26	13	True	False	False	True	snippy, Grep1, upload1, __MERGE_COLLECTION__, samtools_view, tb_variant_filter, tp_sed_tool, tp_replace_in_line, addName, tp_grep_tool, tp_cat, tb_profiler_profile, collapse_dataset, trimmomatic, tp_easyjoin_tool, bcftools_consensus, snp_sites, snp_dists, clustering_from_distmat	UseGalaxy.eu		0		2536	3663	2.85	0
Evolution	Phylogenetic analysis for bacterial comparative genomics	https://training.galaxyproject.org//topics/evolution/tutorials/bacterial-comparative-genomics/tutorial.html	Genomics, Microbiology, Phylogeny	Phylogenetic tree generation (from molecular sequences), Phylogenetic tree generation (maximum likelihood and Bayesian methods)	2025-03-14	2025-03-14	1	True	False	False	False	fasttree, upload1	GalaxyTrakr, MISSISSIPPI, UseGalaxy.be, UseGalaxy.cz, UseGalaxy.eu, UseGalaxy.fr, UseGalaxy.no, UseGalaxy.org (Main)	Galaxy@AuBi	0		70	90	3.35	0
Genome Annotation	Genome annotation with Prokka	https://training.galaxyproject.org//topics/genome-annotation/tutorials/annotation-with-prokka/tutorial.html	Genomics, Microbiology, Gene and protein families, Sequence analysis	Genome visualisation, Coding region prediction, Genome annotation, Gene prediction	2018-03-06	2025-03-19	26	True	True	True	True	jbrowse, prokka	UseGalaxy.be, UseGalaxy.eu, UseGalaxy.org (Main)	Galaxy@AuBi, GalaxyTrakr, MISSISSIPPI, UseGalaxy.cz, UseGalaxy.fr, UseGalaxy.no, UseGalaxy.org.au	0		2741445	7345317	4.433333333333334	0
Genome Annotation	Identification of AMR genes in an assembled bacterial genome	https://training.galaxyproject.org//topics/genome-annotation/tutorials/amr-gene-detection/tutorial.html	Whole genome sequencing, Public health and epidemiology, Genomics, Microbiology, Sequence analysis, Infectious disease, Antimicrobial resistance	Antimicrobial resistance prediction, Genome visualisation, Genome annotation, Read mapping	2024-01-23	2025-06-10	9	True	False	True	True	jbrowse, Grep1, upload1, bowtie2, tbl2gff3, bakta, staramr_search	UseGalaxy.cz, UseGalaxy.eu, UseGalaxy.fr	Galaxy@AuBi, UseGalaxy.org (Main)	0		3098	4231	3.0166666666666666	0
Genome Annotation	Bacterial Genome Annotation	https://training.galaxyproject.org//topics/genome-annotation/tutorials/bacterial-genome-annotation/tutorial.html	Genomics, Microbiology, Gene and protein families, Sequence analysis, Whole genome sequencing, Functional genomics, Mobile genetic elements	Genome assembly, Genome visualisation, Sequence motif recognition, Structural variation detection, Protein feature detection, Multilocus sequence typing, Genome annotation, Nucleic acid feature detection, Scaffolding	2024-02-01	2024-10-15	6	True	False	True	True	plasmidfinder, Grouping1, jbrowse, upload1, tp_replace_in_column, tbl2gff3, bakta, integron_finder, tp_tail_tool, isescan	UseGalaxy.eu, UseGalaxy.fr	Galaxy@AuBi, UseGalaxy.cz, UseGalaxy.org (Main)	0		5654	7598	2.566666666666667	0
Genome Annotation	Refining Genome Annotations with Apollo (prokaryotes)	https://training.galaxyproject.org//topics/genome-annotation/tutorials/apollo/tutorial.html	Genomics, Microbiology, Gene and protein families, Sequence analysis	Genome visualisation	2021-06-04	2025-05-15	22	True	True	True	True	create_account, jbrowse, list_organism, iframe, create_or_update		UseGalaxy.cz, UseGalaxy.eu, UseGalaxy.no	0		2498056	6537590	5.216666666666667	0
Genome Annotation	Dataset construction for bacterial comparative genomics	https://training.galaxyproject.org//topics/genome-annotation/tutorials/bacterial-comparative-genomics-dataset-construction/tutorial.html	Genomics, Microbiology	Data handling, Data retrieval, Sequence database search	2025-03-14	2025-03-14	1	True	False	False	False	Cut1, Remove beginning1, datasets_download_genome, cat1, upload1, sort1, bg_uniq	UseGalaxy.fr	UseGalaxy.cz	0		56	69	4.916666666666667	0
Genome Annotation	Bacterial genome quality control	https://training.galaxyproject.org//topics/genome-annotation/tutorials/bacterial-genome-quality-control/tutorial.html	Genomics, Microbiology	Genome comparison, Validation, Statistical calculation, Sequence composition calculation, Sequence assembly validation, Sequencing quality control	2025-03-14	2025-03-14	1	True	False	False	False	checkm2, drep_dereplicate, upload1	UseGalaxy.eu, UseGalaxy.fr, UseGalaxy.org (Main)		0		60	66	3.3	0
Genome Annotation	Comparative gene analysis in unannotated genomes	https://training.galaxyproject.org//topics/genome-annotation/tutorials/gene-centric/tutorial.html	Genomics, Gene and protein families, Sequence analysis, Phylogeny, Comparative genomics	Sequence alignment analysis, De-novo assembly, Transcriptome assembly, Database search, Phylogenetic tree generation, Multiple sequence alignment, Coding region prediction	2022-09-08	2025-06-03	10	True	False	False	True	join1, bg_diamond, Cut1, collapse_dataset, tab2fasta, cat1, regexColumn1, orfipy, rapidnj, rbc_mafft, tp_split_on_column, gops_intersect_1, bg_diamond_makedb, Add_a_column1, Filter1, bg_diamond_view	UseGalaxy.eu, UseGalaxy.org (Main)	UseGalaxy.cz	0		1748	2485	3.15	0
Genome Annotation	Essential genes detection with Transposon insertion sequencing	https://training.galaxyproject.org//topics/genome-annotation/tutorials/tnseq/tutorial.html	Genomics, Microbiology, Sequence analysis, Mobile genetic elements	Read pre-processing, Primer removal, Sequence trimming, Transposon prediction	2019-07-02	2024-03-18	12	True	True	False	True	Cut1, gff_to_prot, tp_easyjoin_tool, cutadapt, deeptools_bam_coverage, Add_a_column1, transit_gumbel, tp_sort_header_tool, bowtie_wrapper, __EXTRACT_DATASET__, Filter1, bg_find_subsequences	UseGalaxy.no, UseGalaxy.org.au	UseGalaxy.cz, UseGalaxy.eu	0		2731128	7328762	4.266666666666667	0
Variant Analysis	Microbial Variant Calling	https://training.galaxyproject.org//topics/variant-analysis/tutorials/microbial-variants/tutorial.html	Genomics, Sequence assembly, DNA polymorphism, Microbiology, Sequence analysis, Genetic variation	Phylogenetic tree visualisation, Variant calling, Genome visualisation, Phylogenetic tree generation	2018-02-26	2025-03-19	24	True	False	False	True	snippy, jbrowse	UseGalaxy.be, UseGalaxy.eu, UseGalaxy.org (Main)	GalaxyTrakr, UseGalaxy.cz, UseGalaxy.fr, UseGalaxy.no, UseGalaxy.org.au	0		14795	23742	2.033333333333333	0
Microbiome	Analyses of metagenomics data - The global picture	https://training.galaxyproject.org//topics/microbiome/tutorials/general-tutorial/tutorial.html	Metagenomics, Microbial ecology, Taxonomy, Sequence analysis, Metabarcoding	Phylogenetic analysis, Sequence read processing, Sequence clustering, Sequencing quality control, DNA barcoding, Visualisation, Taxonomic classification	2017-06-22	2024-08-09	4	True	False	False	True	krona-text, mothur_cluster_split, mothur_align_seqs, mothur_make_group, mothur_make_shared, metaphlan2, mothur_unique_seqs, mothur_filter_seqs, humann2, mothur_make_biom, taxonomy_krona_chart, humann2_regroup_table, metaphlan2krona, mothur_count_seqs, humann2_renorm_table, mothur_summary_seqs, mothur_merge_files, mothur_pre_cluster, mothur_classify_otu, mothur_screen_seqs, mothur_classify_seqs		UseGalaxy.fr, UseGalaxy.no, UseGalaxy.org.au	0		7604	10354	2.75	0
Microbiome	Assembly of metagenomic sequencing data	https://training.galaxyproject.org//topics/microbiome/tutorials/metagenomics-assembly/tutorial.html	Metagenomics, Sequence assembly	Data handling, Read pre-processing, Variant calling, Primer removal, Sequence contamination filtering, Sequence assembly validation, Sequence alignment analysis, Sequence assembly visualisation, Genome assembly, Statistical calculation, Sequence file editing, Formatting, Sequence composition calculation, Sequencing quality control, Read mapping, Visualisation, Sequence trimming, Local alignment	2022-12-05	2025-06-16	6	True	False	True	True	quast, filter_tabular, bamtools, fastqc, seqtk_subseq, cutadapt, collection_column_join, megahit, coverm_contig, metaspades, bowtie2, ngsutils_bam_filter, bandage_info, tp_cat, random_lines1, bandage_image, megahit_contig2fastg, bg_uniq		UseGalaxy.cz, UseGalaxy.eu	0		3894	5423	2.9833333333333334	0
Microbiome	Metatranscriptomics analysis using microbiome RNA-seq data	https://training.galaxyproject.org//topics/microbiome/tutorials/metatranscriptomics/tutorial.html	Metatranscriptomics, Microbial ecology, Taxonomy, Function analysis, Sequence analysis	Read pre-processing, Phylogenetic inference, Primer removal, Aggregation, Phylogenetic tree editing, Validation, Species frequency estimation, Sequence similarity search, Phylogenetic analysis, Sequence alignment analysis, Phylogenetic tree visualisation, Statistical calculation, Sequencing quality control, Sequence composition calculation, Visualisation, Sequence trimming, Conversion, Sequence c…	2019-11-21	2025-06-16	6	True	True	True	True	humann_renorm_table, graphlan_annotate, fastqc, Grep1, multiqc, humann, humann_unpack_pathways, humann_regroup_table, Cut1, metaphlan, cutadapt, export2graphlan, fastq_paired_end_interlacer, taxonomy_krona_chart, tp_find_and_replace, tp_sort_header_tool, Grouping1, humann_split_stratified_table, combine_metaphlan_humann, humann_rename_table, graphlan, bg_sortmerna	UseGalaxy.cz, UseGalaxy.fr, UseGalaxy.org (Main)	UseGalaxy.eu	0		2729297	7322156	4.35	0
Microbiome	Identification of the micro-organisms in a beer using Nanopore sequencing	https://training.galaxyproject.org//topics/microbiome/tutorials/beer-data-analysis/tutorial.html	Metagenomics, Microbial ecology, Taxonomy, Sequence analysis	Visualisation, Aggregation, Statistical calculation, Sequence contamination filtering, Sequence composition calculation, Taxonomic classification, Sequencing quality control	2022-09-29	2024-11-29	5	True	False	True	True	fastp, krakentools_kreport2krona, fastqc, taxonomy_krona_chart, porechop, kraken2, Filter1	GalaxyTrakr, UseGalaxy.eu, UseGalaxy.org (Main), UseGalaxy.org.au	UseGalaxy.cz, UseGalaxy.fr, UseGalaxy.no	0		2438	3557	2.8833333333333333	0
Microbiome	Building an amplicon sequence variant (ASV) table from 16S data using DADA2	https://training.galaxyproject.org//topics/microbiome/tutorials/dada-16S/tutorial.html	Microbial ecology, Taxonomy, Sequence analysis, Metabarcoding	DNA barcoding, Variant calling, Visualisation, Deposition, Analysis	2024-06-05	2025-07-03	11	True	False	True	True	dada2_mergePairs, phyloseq_from_dada2, dada2_learnErrors, __SORTLIST__, interactive_tool_phyloseq, dada2_dada, dada2_seqCounts, tp_replace_in_line, dada2_filterAndTrim, dada2_plotQualityProfile, tp_head_tool, __UNZIP_COLLECTION__, dada2_removeBimeraDenovo, dada2_assignTaxonomyAddspecies, cat1, tp_replace_in_column, Add_a_column1, Grouping1, collection_element_identifiers, dada2_makeSequenceTable	UseGalaxy.eu, UseGalaxy.fr, UseGalaxy.org (Main), UseGalaxy.org.au		0		5951	8388	2.3833333333333333	0
Microbiome	16S Microbial analysis with Nanopore data	https://training.galaxyproject.org//topics/microbiome/tutorials/nanopore-16S-metagenomics/tutorial.html	Microbial ecology, Taxonomy, Sequence analysis, Metabarcoding	Visualisation, Validation, Statistical calculation, Sequence contamination filtering, Sequence composition calculation, Taxonomic classification, Sequencing quality control	2020-11-24	2024-07-31	5	True	False	False	True	fastp, fastqc, Remove beginning1, multiqc, taxonomy_krona_chart, datamash_reverse, tp_replace_in_line, porechop, kraken2	UseGalaxy.eu, UseGalaxy.no, UseGalaxy.org (Main), UseGalaxy.org.au	GalaxyTrakr, UseGalaxy.be, UseGalaxy.cz, UseGalaxy.fr	0		7170	9857	2.6166666666666667	0
Microbiome	Pathogen detection from (direct Nanopore) sequencing data using Galaxy - Foodborne Edition	https://training.galaxyproject.org//topics/microbiome/tutorials/pathogen-detection-from-nanopore-foodborne-data/tutorial.html	Metagenomics, Public health and epidemiology, Taxonomy, Sequence assembly, Pathology, Sequence analysis	Data handling, Phylogenetic tree generation (from molecular sequences), Box-Whisker plot plotting, Variant calling, Aggregation, Sequence contamination filtering, Sequence assembly, De-novo assembly, Pairwise sequence alignment, Phylogenetic tree generation, Phylogenetic tree generation (maximum likelihood and Bayesian methods), Multilocus sequence typing, Validation, Phylogenetic tree analysis, …	2023-01-26	2024-09-27	11	True	False	True	True	barchart_gnuplot, krakentools_kreport2krona, tp_sorted_uniq, bamtools_split_mapped, fasttree, fastqc, regex1, Grep1, ggplot2_heatmap, multiqc, __BUILD_LIST__, __FILTER_EMPTY_DATASETS__, bedtools_getfastabed, table_compute, tp_multijoin_tool, Cut1, clustalw, add_line_to_file, collapse_dataset, tab2fasta, nanoplot, tp_head_tool, Paste1, mlst, split_file_to_collection, param_value_from_file, samtool…	UseGalaxy.eu	UseGalaxy.cz, UseGalaxy.org.au	0		4415	6668	3.4166666666666665	0
Microbiome	Taxonomic Profiling and Visualization of Metagenomic Data	https://training.galaxyproject.org//topics/microbiome/tutorials/taxonomic-profiling/tutorial.html	Metagenomics, Microbial ecology, Taxonomy, Sequence analysis	Genome annotation, Visualisation, Aggregation, Statistical calculation, Taxonomic classification	2023-05-03	2025-04-24	6	True	False	True	True	__UNZIP_COLLECTION__, krakentools_kreport2krona, metaphlan, interactive_tool_phinch, est_abundance, taxonomy_krona_chart, kraken_biom, kraken2, interactive_tool_pavian	UseGalaxy.eu, UseGalaxy.fr, UseGalaxy.org (Main), UseGalaxy.org.au		0		10949	14680	2.0166666666666666	0
Microbiome	Antibiotic resistance detection	https://training.galaxyproject.org//topics/microbiome/tutorials/plasmid-metagenomics-nanopore/tutorial.html	Metagenomic sequencing, Public health and epidemiology, Metagenomics, Microbiology, Infectious disease, Sequence analysis, Antimicrobial resistance	Scatter plot plotting, Box-Whisker plot plotting, Sequence assembly visualisation, Aggregation, Genome assembly, Antimicrobial resistance prediction, Sequence analysis, Mapping assembly, De-novo assembly, Pairwise sequence alignment	2019-06-25	2024-06-14	4	True	False	True	True	minimap2, nanoplot, PlasFlow, bandage_image, gfa_to_fa, miniasm, unicycler, staramr_search, racon	UseGalaxy.eu	UseGalaxy.be, UseGalaxy.cz, UseGalaxy.fr, UseGalaxy.no, UseGalaxy.org (Main), UseGalaxy.org.au	0		2966	4160	2.9	0
Microbiome	Metatranscriptomics analysis using microbiome RNA-seq data (short)	https://training.galaxyproject.org//topics/microbiome/tutorials/metatranscriptomics-short/tutorial.html	Metatranscriptomics, Microbial ecology, Taxonomy, Function analysis, Sequence analysis	Read pre-processing, Phylogenetic inference, Primer removal, Phylogenetic tree editing, Validation, Species frequency estimation, Sequence similarity search, Phylogenetic analysis, Sequence alignment analysis, Phylogenetic tree visualisation, Statistical calculation, Sequencing quality control, Sequence composition calculation, Visualisation, Sequence trimming, Conversion, Sequence comparison, Ta…	2020-02-13	2025-06-16	6	True	False	True	True	humann_renorm_table, graphlan_annotate, fastqc, Grep1, multiqc, humann, humann_unpack_pathways, combine_metaphlan2_humann2, humann_regroup_table, Cut1, metaphlan, cutadapt, export2graphlan, fastq_paired_end_interlacer, taxonomy_krona_chart, tp_find_and_replace, tp_sort_header_tool, humann_split_stratified_table, humann_rename_table, graphlan, bg_sortmerna	UseGalaxy.org (Main), UseGalaxy.org.au	UseGalaxy.cz, UseGalaxy.no	0		661	845	2.4166666666666665	0
Microbiome	QIIME 2 Moving Pictures	https://training.galaxyproject.org//topics/microbiome/tutorials/qiime2-moving-pictures/tutorial.html	Microbial ecology, Taxonomy, Sequence analysis, Metabarcoding		2024-03-14	2024-03-14	1	external	False	False	False			UseGalaxy.eu, UseGalaxy.org, UseGalaxy.org.au, UseGalaxy.fr	0		487	753	2.816666666666667	0
Microbiome	Binning of metagenomic sequencing data	https://training.galaxyproject.org//topics/microbiome/tutorials/metagenomics-binning/tutorial.html	Metagenomics, Sequence assembly	Genome assembly, Statistical calculation, Validation, Sequence composition calculation, Sequence assembly validation, Sequencing quality control	2023-12-05	2025-05-15	6	True	False	True	False	megahit, checkm_lineage_wf	GalaxyTrakr, UseGalaxy.cz, UseGalaxy.eu, UseGalaxy.fr	UseGalaxy.org (Main), UseGalaxy.org.au	0		4996	6155	1.55	0
Microbiome	QIIME 2 Cancer Microbiome Intervention	https://training.galaxyproject.org//topics/microbiome/tutorials/qiime2-cancer-microbiome-intervention/tutorial.html	Microbial ecology, Taxonomy, Sequence analysis, Metabarcoding		2024-02-12	2024-03-14	3	external	False	False	False			UseGalaxy.eu, UseGalaxy.org, UseGalaxy.org.au, UseGalaxy.fr	0		368	595	3.2666666666666666	0
Microbiome	16S Microbial Analysis with mothur (extended)	https://training.galaxyproject.org//topics/microbiome/tutorials/mothur-miseq-sop/tutorial.html	Microbial ecology, Taxonomy, Sequence analysis, Metabarcoding	Phylogenetic analysis, Sequence read processing, Sequence clustering, Phylogenetic tree reconstruction, Sequencing quality control, DNA barcoding, Visualisation, Phylogenetic tree generation, Phylogenetic tree analysis, Taxonomic classification	2017-02-12	2024-03-14	4	True	False	False	True	mothur_rarefaction_single, mothur_sub_sample, mothur_get_groups, mothur_remove_lineage, newick_display, mothur_cluster_split, mothur_align_seqs, mothur_venn, mothur_make_shared, XY_Plot_1, mothur_unique_seqs, mothur_filter_seqs, mothur_make_biom, mothur_remove_seqs, mothur_seq_error, taxonomy_krona_chart, mothur_summary_single, mothur_dist_shared, mothur_count_seqs, mothur_summary_seqs, mothur_tr…	UseGalaxy.be, UseGalaxy.eu	UseGalaxy.cz, UseGalaxy.fr, UseGalaxy.no, UseGalaxy.org (Main), UseGalaxy.org.au	0		10981	16121	2.7333333333333334	0
Microbiome	16S Microbial Analysis with mothur (short)	https://training.galaxyproject.org//topics/microbiome/tutorials/mothur-miseq-sop-short/tutorial.html	Microbial ecology, Taxonomy, Sequence analysis, Metabarcoding	Phylogenetic analysis, Sequence read processing, Sequence clustering, Phylogenetic tree reconstruction, Sequencing quality control, DNA barcoding, Visualisation, Phylogenetic tree generation, Phylogenetic tree analysis, Taxonomic classification	2019-05-13	2024-06-14	5	True	False	True	True	mothur_rarefaction_single, mothur_sub_sample, mothur_remove_lineage, newick_display, mothur_cluster_split, mothur_venn, mothur_make_shared, XY_Plot_1, mothur_unique_seqs, mothur_filter_seqs, mothur_remove_seqs, mothur_summary_single, mothur_dist_shared, mothur_count_seqs, mothur_summary_seqs, mothur_tree_shared, mothur_pre_cluster, collapse_dataset, mothur_classify_otu, mothur_screen_seqs, mothur…	UseGalaxy.be, UseGalaxy.eu, UseGalaxy.no, UseGalaxy.org (Main), UseGalaxy.org.au	UseGalaxy.cz, UseGalaxy.fr	0		4791	7974	4.6	0
Variant Analysis	M. tuberculosis Variant Analysis	https://training.galaxyproject.org//topics/variant-analysis/tutorials/tb-variant-analysis/tutorial.html	Genomics, Microbiology, Sequence assembly, Genetic variation, Public health and epidemiology, Infectious disease	Sequence alignment analysis, Global alignment, Variant calling, Antimicrobial resistance prediction, Genome visualisation, Phylogenetic tree visualisation, Statistical calculation, Sequence contamination filtering, Sequence alignment, Sequence analysis, Sequence composition calculation, Sequencing quality control, Phylogenetic tree generation, Validation, Local alignment, Taxonomic classification	2020-07-25	2024-07-26	30	True	False	True	True	tbvcfreport, fastqc, snippy, multiqc, upload1, tb_variant_filter, tp_sed_tool, jbrowse, qualimap_bamqc, EMBOSS: seqret84, __FLATTEN__, mosdepth, tb_profiler_profile, EMBOSS:%20seqret84, fastp, bcftools_consensus, jvarkit_wgscoverageplotter, samtools_stats, tp_awk_tool, kraken2			0		7324	11367	3.033333333333333	0
Proteomics	metaQuantome 2: Function	https://training.galaxyproject.org//topics/proteomics/tutorials/metaquantome-function/tutorial.html	Proteomics, Proteogenomics, Metatranscriptomics, Microbial ecology, Metagenomics	Query and retrieval, Heat map generation, Functional clustering, Quantification, Differential protein expression analysis, Filtering, Indexing, Statistical inference, Principal component visualisation, Visualisation	2020-10-29	2024-03-15	14	True	False	False	True	metaquantome_filter, metaquantome_sample, metaquantome_expand, metaquantome_db, metaquantome_stat, metaquantome_viz	UseGalaxy.eu	UseGalaxy.be, UseGalaxy.cz, UseGalaxy.fr, UseGalaxy.no, UseGalaxy.org.au	0		402	572	4.25	0
Proteomics	metaQuantome 1: Data creation	https://training.galaxyproject.org//topics/proteomics/tutorials/metaquantome-data-creation/tutorial.html	Proteomics, Proteogenomics, Biodiversity, Taxonomy	Label-free quantification, Filtering, Visualisation, Prediction and recognition, Formatting	2020-10-16	2024-03-14	20	True	False	False	True	unipept, Cut1, Remove beginning1, regex1, query_tabular, Grep1, msconvert, tp_replace_in_column, tp_replace_in_line, peptide_shaker, search_gui, flashlfq, Filter1	UseGalaxy.eu	UseGalaxy.cz, UseGalaxy.no, UseGalaxy.org.au	0		865	1475	3.85	0
Proteomics	Metaproteomics tutorial	https://training.galaxyproject.org//topics/proteomics/tutorials/metaproteomics/tutorial.html	Proteomics, Proteogenomics, Biodiversity, Taxonomy	Visualisation, Prediction and recognition	2017-06-28	2024-06-14	41	True	False	True	True	unipept, sqlite_to_tabular, query_tabular, peptide_shaker, search_gui	UseGalaxy.eu, UseGalaxy.no, UseGalaxy.org (Main), UseGalaxy.org.au	UseGalaxy.be, UseGalaxy.cz	0		2825	4518	2.683333333333333	0
Proteomics	metaQuantome 3: Taxonomy	https://training.galaxyproject.org//topics/proteomics/tutorials/metaquantome-taxonomy/tutorial.html	Proteomics, Proteogenomics, Metatranscriptomics, Microbial ecology, Metagenomics, Taxonomy	Query and retrieval, Heat map generation, Functional clustering, Quantification, Differential protein expression analysis, Filtering, Indexing, Statistical inference, Principal component visualisation, Visualisation	2020-10-29	2024-03-15	14	True	False	False	True	metaquantome_filter, metaquantome_sample, metaquantome_expand, metaquantome_db, metaquantome_stat, metaquantome_viz	UseGalaxy.be, UseGalaxy.eu	UseGalaxy.cz, UseGalaxy.fr, UseGalaxy.no, UseGalaxy.org.au	0		433	571	2.4	0
Sequence analysis	Quality and contamination control in bacterial isolate using Illumina MiSeq Data	https://training.galaxyproject.org//topics/sequence-analysis/tutorials/quality-contamination-control/tutorial.html	Whole genome sequencing, Genomics, Microbiology, Microbial ecology	Cross-assembly, Statistical calculation, Sequence contamination filtering, Expression analysis, Sequencing quality control, Read mapping, Visualisation, Taxonomic classification	2024-07-15	2025-03-20	4	True	False	True	True	fastp, upload1, est_abundance, recentrifuge, falco, kraken2	UseGalaxy.eu, UseGalaxy.fr	UseGalaxy.cz, UseGalaxy.org (Main)	0		1386	1807	2.95	0
Variant Analysis	Calling variants in non-diploid systems	https://training.galaxyproject.org//topics/variant-analysis/tutorials/non-dip/tutorial.html	Genomics, Sequence assembly, DNA polymorphism, Microbiology, Sequence analysis, Genetic variation	Sequence alignment analysis, Data handling, Variant calling, Statistical calculation, Sequence alignment, Formatting, Sequence composition calculation, Sequencing quality control, Generation, Genome indexing, Read mapping	2017-02-16	2024-03-15	23	True	False	False	True	Cut1, bamleftalign, picard_MarkDuplicates, freebayes, fastqc, vcffilter2, picard_MergeSamFiles, vcf2tsv, bwa_mem, bamFilter	UseGalaxy.eu, UseGalaxy.fr, UseGalaxy.org (Main)	UseGalaxy.be, UseGalaxy.cz, UseGalaxy.no, UseGalaxy.org.au	0		8394	15230	2.1666666666666665	0
