## Supplementary Table 7 for "Microbiology Galaxy Lab: The first community-driven gateway for reproducible and FAIR analysis of microbial data"

Start	End	Title	Topic	Audience	microGalaxy contribution if the event is not only about microbial data analysis	Link	Resources used
10 March 2025	14 March 2025	Workshop on high-throughput sequencing data analysis with Galaxy	Quality control, ChIP-Sequencing, RNA-Sequencing, Variant Calling/Exome Seqencing, Metagenomics/ Foodborne	Scientist with no or little Galaxy experience who want to analyse sequencing data.	Session: Metagenomics/ Foodborne	https://galaxyproject.org/events/2025-03-10-galaxy-workshop-freiburg/
21 November 2024	21 November 2024	microGalaxy Meets IWC - A Hackathon for microbial data analysis workflow FAIRification	One-day hackathon focused on integrating, refining, and FAIRifying microbial data analysis Galaxy workflows within the Intergalactic Workflow Commission (IWC), enhancing their accessibility, reusability for the microbiology community	Microbiologists, clinicians, bioinformaticians		https://galaxyproject.org/events/2024-11-21-hackathon-microgalaxy-iwc/
24 October 2024	25 October 2024	ABRomics platform training workshop	Antimicrobial Resistance	Microbiologists, clinicians, bioinformaticians		https://www.abromics.fr/first-training-workshop-for-abromics/
7 October 2024	11 October 2024	Galaxy Training Academy 2024	Introduction to Galaxy, specialized analysis tracks, and personalized guided exploration.	Anyone who is interested in using Galaxy	Microbiome, Bacterial Genomics, BY-Covid	https://galaxyproject.org/events/2024-10-07-galaxy-training-academy/
22 July 2024	26 July 2024	Workshop on high-throughput sequencing data analysis with Galaxy	Quality control, ChIP-Sequencing, RNA-Sequencing, Variant Calling/Exome Seqencing, Metagenomics/ Foodborne	Scientist with no or little Galaxy experience who want to analyse sequencing data.	Session: Metagenomics/ Foodborne	https://galaxyproject.org/events/2024-07-22-galaxy-workshop-freiburg/
24 June 2024	29 June 2024	2024 Galaxy Community Conference (GCC2024)	Galaxy Platform Basics, Machine Learning and AI, Omics and Bioinformatics, Ecology and Earth Sciences, Advanced Galaxy Usage and Development, Pathogen Detection and Applications, Training and Teaching Tools, Automation and Testing, Public Data and Visualizations	Anyone who is interested in using Galaxy	Training session: Pathogen Detection from (Direct Nanopore) Sequencing Data using Galaxy	https://galaxyproject.org/events/gcc2024/
17 June 2024	21 June 2024	Workshop on high-throughput sequencing data analysis with Galaxy	Quality control, ChIP-Sequencing, RNA-Sequencing, Variant Calling/Exome Seqencing, Metagenomics/ Foodborne	Scientist with no or little Galaxy experience who want to analyse sequencing data.	Session: Metagenomics/ Foodborne	https://galaxyproject.org/events/2024-06-17-galaxy-workshop-freiburg-june/
10 June 2024	14 June 2024	Mycobacterium tuberculosis complex NGS made easy	Analysis of Mycobacterium tuberculosis complex (MTBC) genomes using Galaxy	Clinicians and researchers using galaxy for MTBC sequencing data analysis.		https://training.galaxyproject.org/training-material/events/2024-06-10-mtb-ngs.html
4 March 2024	8 March 2024	Workshop on High-Throughput Data Analysis with Galaxy	Quality control, ChIP-Sequencing, RNA-Sequencing, Variant Calling/Exome Seqencing, Metagenomics/ Foodborne	Scientist with no or little Galaxy experience who want to analyse sequencing data.	Session: Metagenomics/ Foodborne	https://galaxyproject.org/events/2024-03-04-galaxy-workshop-freiburg/
2 October 2023	6 October 2023	Mycobacterium tuberculosis complex NGS made easy	Analysis of Mycobacterium tuberculosis complex (MTBC) genomes using Galaxy	Clinicians and researchers using galaxy for MTBC sequencing data analysis.		https://training.galaxyproject.org/training-material/events/2023-10-02-mtb-ngs.html
17 July 2023	21 July 2023	Workshop on High-Throughput Data Analysis with Galaxy	Quality control, ChIP-Sequencing, RNA-Sequencing, Variant Calling/Exome Seqencing, Metagenomics/ Foodborne	Scientist with no or little Galaxy experience who want to analyse sequencing data.	Session: Metagenomics/ Foodborne	https://galaxyproject.org/events/2023-07-17-galaxy-workshop-freiburg/
10 July 2023	16 July 2023	2023 Galaxy Community Conference (GCC2023)	Genomics, Proteomics, Transcriptomics, Machine Learning and AI, Workflow Development, Tool Development, Single-Cell Analysis, Structural Biology, Ecology and Biodiversity, Bioinformatics Education, Community Engagement	Anyone who is interested in using Galaxy	Training session: Microbiology	https://galaxyproject.org/events/gcc2023/
22 May 2023	26 May 2023	GTN Smörgåsbord 2023	Introduction to Galaxy, specialized analysis tracks, and personalized guided exploration.	Anyone who is interested in using Galaxy	Session: Meta-omics, Sample type: Microbes	https://gallantries.github.io/video-library/events/smorgasbord3/
20 February 2023	24 February 2023	Workshop on High-Throughput Data Analysis with Galaxy	Quality control, ChIP-Sequencing, RNA-Sequencing, Genome Assembly, Metatranscriptomic	Scientist with no or little Galaxy experience who want to analyse sequencing data.	Session: Metatranscriptomics	https://galaxyproject.org/events/2023-02-20-freiburg-workshop/
2 February 2023	2 February 2023	A practical workshop for (foodborne) pathogen detection from (direct Nanopore) sequencing data using Galaxy	Pathogen detection using Galaxy	Anyone who is interested in using Galaxy to detect pathogens from sequencing data		https://galaxyproject.org/events/2023-02-02-foodborne-pathogen-detection-workshop/
9 January 2023	13 January 2023	Mycobacterium tuberculosis complex NGS made easy: data analysis step-by-step	Analysis of Mycobacterium tuberculosis complex (MTBC) genomes using Galaxy	Clinicians and researchers using galaxy for MTBC sequencing data analysis.		https://gallantries.github.io/video-library/events/mtb-ngs-2023/course.html
17 July 2022	23 July 2022	2022 Galaxy Community Conference (GCC2022)	Genomics and Transcriptomics, Proteomics and Metabolomics, Machine Learning and Artificial Intelligence, Workflow and Tool Development, Single-Cell Analysis, Ecology and Climate Science	Anyone who is interested in using Galaxy	Training session: Introduction to Metaproteomics	https://galaxyproject.org/events/gcc2022/
29 March 2022	31 March 2022	Microbial Community Analysis Workshop 2022	Microbiome analysis going from samples, to sequencing, to numerical ecology analysis	Early carrer scientists and bioinformaticians undertaking a research project involving metagenomic analysis		https://www.earlham.ac.uk/events/microbial-community-analysis-workshop-2022?
21 March 2022	25 March 2022	Mycobacterium tuberculosis complex NGS made easy: data analysis step-by-step	Analysis of Mycobacterium tuberculosis complex (MTBC) genomes using Galaxy	Clinicians and researchers using galaxy for MTBC sequencing data analysis.		https://gallantries.github.io/video-library/events/mtb-ngs/course.html
14 March 2022	18 March 2022	GTN Smörgåsbord 2	Introduction to Galaxy, specialized analysis tracks, and personalized guided exploration.	Anyone who is interested in using Galaxy	Session: Meta-omics, Sample type: Microbial, SARS-CoV-2	https://gallantries.github.io/posts/2021/12/14/smorgasbord2-tapas/?utm_source=org-website&utm_medium=web&utm_campaign=smorgasbord2
1 December 2021	1 December 2021	SARS-CoV-2 Data Analysis and Monitoring with Galaxy	SARS-CoV-2 Data Analysis and Monitoring	Clinicians and researchers that deal with SARS-CoV-2 sequencing data.		https://galaxyproject.org/events/2021-10-sars-cov-2-training/
15 November 2021	24 November 2021	Analysis of Functions Expressed by Microbiomes	Introduction to Microbiome Research, Galaxy Platform Tutorials, Metagenomics, Metatranscriptomics, Metaproteomics, Applications within Galaxy, Viral Metagenomics, Ocean Metaproteomics, Meta-Omics Analysis	Anyone who is interested in using galaxy for Microbiome analysis		https://galaxyproject.org/events/2021-11-microbiomes/home/
9 September 2021	9 September 2021	Annotation automatique de génomes bactériens	Annotation of Bacterial Genomes	Researchers and professionals in microbial genomics and bioinformatics.		https://migale.inrae.fr/sites/default/files/formation/2021/module9.pdf
9 August 2021	12 August 2021	SARS-CoV-2 Data Analysis and Monitoring with Galaxy	SARS-CoV-2 Data Analysis and Monitoring	Clinicians and researchers that deal with SARS-CoV-2 sequencing data.		https://galaxyproject.org/events/2021-08-sars-cov-2-data-analysis/
28 June 2021	10 July 2021	2021 Galaxy Community Conference (GCC2021)	Genomics and Transcriptomics, Proteomics and Metabolomics, Machine Learning and Artificial Intelligence, Workflow and Tool Development, Single-Cell Analysis, Ecology and Climate Science	Anyone who is interested in using Galaxy	Training Session: Microbial Analysis using Galaxy	https://www.vibconferences.be/events/gcc2021-virtual-edition
28 May 2021	28 May 2021	Comparaison de génomes microbiens	Comparing microbial genome datasets	Researchers and professionals in microbial genomics and bioinformatics.		https://migale.inrae.fr/sites/default/files/formation/2021/module9bis.pdf
27 May 2021	27 May 2021	Bacterial variant calling with Galaxy	Bacterial Variant Calling	Australian researchers interested in using galaxy for microbial genomics and bioinformatics.		https://www.biocommons.org.au/events/variants-bacteria
26 May 2021	26 May 2021	Viral variant calling with Galaxy	Viral Variant Calling	Australian researchers interested in using galaxy for microbial genomics and bioinformatics.		https://www.biocommons.org.au/events/variants-viruses
25 May 2021	25 May 2021	Metatranscriptomics analysis using microbiome RNA-seq data in Galaxy	Microbiome metatranscriptomic analysis	Researchers and professionals interested in using galaxy for metatranscriptomics analysis		https://training.vib.be/all-trainings/metatranscriptomics-analysis-using-microbiome-rna-seq-data-galaxy
10 May 2021	13 May 2021	Mass Spectrometry (MS)-based multi-omics analysis using the Galaxy-P bioinformatics platform: A case study in COVID19 data analysis	Deep learning, Neural Network, Machine Learning, Mass Spectormetry (MS)-based multi-omics, Bayesian Networks	Researchers and professionals interested in using galaxy for MS based multi-omics analysis		https://www.iscb.org/glbio2021-program/glbio2021-worktut
15 February 2021	19 February 2021	GTN Smörgåsbord: A Global Galaxy Course	Introduction to Galaxy, specialized analysis tracks, and personalized guided exploration.	Anyone who is interested in using Galaxy	Metageomics tutorials	https://galaxyproject.org/events/2021-02-smorgasbord/
25 November 2020	29 November 2020	Galaxy – A Platform for Life Science Analyses (more than just genomics)	Introduction to Galaxy	InCoB2020 participants		https://incob.apbionet.org/incob20/galaxy-a-platform-for-life-science-analyses-more-than-just-genomics/
11 August 2020	11 August 2020	Metagenomics Analysis Using Galaxy	16S bacterial metagenomics analysis	Anyone who is interested in using Galaxy for NGS data from 16S metagenomics samples		https://usegalaxy-au.github.io/event/2020-07-05-Brisbane-training2/
19 July 2020	22 July 2020	Bioinformatics Community Conference 2020 (BCC2020)	Introduction to Galaxy, Advanced Galaxy Workflows, RNA-Seq Data Analysis, Single-Cell RNA-Seq Analysis, Metagenomics with QIIME 2, Machine Learning in Bioinformatics, Proteomics Data Analysis, Genome Assembly and Annotation, Variant Calling and Analysis, Data Visualization with R and ggplot2	Anyone who is interested in using Galaxy	Training session: Adding Fun(ction) to Microbiome Analysis: Metatranscriptomics and Metaproteomics Workflows in Galaxy	https://bcc2020.github.io/
6 June 2020	09 June 2020	Reproducible and Transparent Analysis of SARS/Cov-2 intra-host variants and differential gene expression of infected tissues using Galaxy	Sars-CoV-2 Data Analysis	Anyone who is interested in using Galaxy for SARS-CoV-2 analysis		https://galaxyproject.org/events/2020-eshg/
20 May 2020	20 May 2020	Evolution of the Virus	Evolution of the Virus	Anyone who is interested in using Galaxy for SARS-CoV-2 analysis		https://elixir-europe.org/events/webinar-galaxy-elixir-covid19#session4
07 May 2020	07 May 2020	Genomics/Variant Calling	Genomics/Variant Calling	Anyone who is interested in using Galaxy for SARS-CoV-2 analysis		https://elixir-europe.org/events/webinar-galaxy-elixir-covid19#session2
30 April 2020	30 April 2020	Introduction to Galaxy and the Galaxy workflows for SARS-CoV-2 data analysis	Introduction to Galaxy	Anyone who is interested in using Galaxy for SARS-CoV-2 analysis		https://elixir-europe.org/events/webinar-galaxy-elixir-covid19#session1
29 February 2020	3 March 2020	Galaxy @ ABRF 2020	Single Cell RNA-Seq, Functional Characteristics of Microbiomes	Anyone who is interested in using Galaxy fo microbiome analysis		https://galaxyproject.org/events/2020-abrf/
23 September 2019	27 September 2019	Metagenomics analysis using Galaxy (Galaxy training workshops Brisbane - September 2019)	Metagenomic analysis	Anyone who is interested in using Galaxy fo metagenomic analysis		https://site.usegalaxy.org.au/events/9/?
