## Extended Table 1 for "Microbiology Galaxy Lab: The first community-driven gateway for reproducible and FAIR analysis of microbial data"

### Sheet: Sheet1
		General characteristics			Acccessibilty and Availability					User Support and Documentation			Methods Used to Generate Input Data								Supported Analyses
Platform	Publication DOI(s)	Free Usage	Open Source	Workflow/ Pipeline Manager	Simple End-User Modification	User-Friendly Interface	Publicly Available Web server	Automatable API	Last Update	Tutorials	Documentation	User Support	Isolate Genomics	Isolate Transcriptomics	Isolate Proteomics	Isolate Metabolomics	Amplicon/Metabarcoding	WGS/Metagenomics	Metatranscriptomics	Metaproteomics	Quality Control (QC)	Phylogenomics	Taxonomy Profiling/Diversity Analysis	Functional Prediction/Annotation	Strain Profiling	Assembly	Binning	MAGs	Comparative Omics	Multi-Omics Integration	(Meta)Pangenomics	(cg)MLST	Interactive Visualizations	Microbial Population Genetics	Other
ABRomics	10.7490/f1000research.1119762.1	yes	no	Galaxy	no	yes	no	yes	2024	yes	yes	yes	yes	no	no	no	no	in development	no	no	yes	no	yes	yes	yes	yes	in development	in development	in development	no	in development	yes	yes	no
AmphoraNet	10.1016/j.gene.2013.10.015	yes	yes	AMPHORA2 suite	no	yes	yes	no		yes	yes	yes	yes	no	no	no	yes	yes	no	no	yes	yes	yes	yes	no	no	no	no	no	no	no	no	yes	no
ANVI'O	10.1038/s41564-020-00834-3	yes	yes	Snakemake	yes	no	no	no	2023-09-27	yes	yes	yes	yes	yes	no	no	yes	yes	yes	no	yes	yes	yes	yes	yes	yes	yes	yes	yes	yes	yes	no	yes	yes
ASaiM	10.1093/gigascience/giy057	yes	yes	Galaxy	yes	yes	yes	yes	2023-06-10	yes	yes	yes	no	no	no	no	yes	yes	yes	no	yes	yes	yes	yes	no	yes	no	no	no	no	no	no	yes	no
ATLAS	10.1186/s12859-020-03585-4	yes	yes	Snakemake	no	no	no	no	2024-07-29	yes	yes	yes	no	no	no	no	no	yes	no	no	yes	no	yes	yes	no	yes	yes	yes	no	no	no	no	yes	no
bioBakery	10.7554/eLife.65088	yes	yes	AnADAMA2	no	no	no	no	2024-06-20	yes	yes	yes	no	no	no	no	yes	yes	yes	no	yes	yes	yes	yes	yes	no	no	no	yes	yes	no	no	yes	no
BusyBee	10.1093/nar/gkx348	yes	no		no	yes	yes	yes	2022	yes	yes	no	no	no	no	no	no	yes	no	no	no	no	yes	yes	no	no	yes	yes	no	no	no	no	yes	no
BV-BRC	10.1093/nar/gkac1003	yes	yes		no	yes	yes	yes	2024-11-14	yes	yes	yes	yes	yes	yes	no	no	yes	no	no	yes	yes	yes	yes	yes	yes	yes	yes	yes	no	yes	no	yes	no
CLC Genomics Workbench		no	no		no	yes	no	no	2024-12-03	yes	yes	yes	yes	yes	no	no	yes	yes	no	no	yes	yes	yes	yes	yes	yes	no	no	yes	yes	yes	yes	yes	no
DAnIEL	10.1101/2021.04.12.437814	yes	yes	Snakemake	no	yes	yes	no	2021-05-12	yes	yes	no	no	no	no	no	yes	no	no	no	yes	no	yes	no	no	no	no	no	yes	no	no	no	yes	no
EasyMAP	10.1016/j.nbt.2021.03.001	yes	no		no	yes	yes	no	2021	yes	no	no	no	no	no	no	yes	no	no	no	yes	no	yes	yes	no	no	no	no	no	no	no	no	yes	no
Enterobase	10.1093/nar/gkae902	yes	yes		no	yes	yes	yes	2024	yes	yes	yes	yes	no	no	no	no	yes	no	no	yes	yes	yes	yes	yes	yes	no	no	yes	no	yes	yes	yes	yes
Epi2Me Desktop/Labs		yes	no	Nextflow	no	yes	no	no	2024-08-15	yes	yes	yes	yes	yes	no	no	yes	yes	no	no	yes	yes	yes	yes	yes	yes	no	no	no	no	no	no	yes	no	Jupyter Notebooks Support
FunGeco	10.1093/bioinformatics/btz957	yes	no		no	yes	yes	no	2020	yes	no	yes	yes	no	no	no	yes	no	no	no	no	no	no	yes	no	no	no	no	no	no	no	no	yes	no
fusionDB	10.1093/nar/gkx1060	yes	no		no	yes	yes	no	2017	no	no	yes	yes	no	yes	no	no	no	no	no	no	no	no	yes	no	no	no	no	no	no	no	no	yes	no
GAIA 2.0		no	no		no	yes	yes	no		no	no	yes	no	no	no	no	yes	yes	yes	no	yes	no	yes	yes	yes	no	no	no	yes	no	no	no	yes	no
gcMeta	10.1093/nar/gky1008	yes	no	Docker	no	yes	yes	no		no	no	yes	no	no	no	no	yes	yes	yes	no	yes	no	yes	yes	no	yes	yes	yes	yes	no	no	no	yes	no
Geneious	10.1093/bioinformatics/bts199	no	no		yes	no	no	yes	2024-10-30	yes	yes	yes	yes	yes	no	no	yes	yes	no	no	yes	yes	yes	yes	yes	yes	no	no	no	no	no	no	yes	no	Phylogenetics, primer design, CRISPR
IDseq	10.1093/gigascience/giaa111	yes	yes		no	yes	yes	yes		no	yes	yes	no	no	no	no	no	yes	no	no	yes	no	yes	yes	yes	yes	no	no	no	no	no	no	yes	no
IMG/M	10.1093/nar/gkaa939	yes	no		no	yes	yes	no	2024-12-01	yes	yes	yes	yes	no	no	no	yes	yes	yes	no	yes	yes	yes	yes	yes	yes	yes	yes	yes	no	yes	no	yes	no
iMicrobe	10.1093/gigascience/giz083	yes	yes	Docker	no	yes	yes	yes		yes	yes	yes	no	no	no	no	yes	yes	no	no	yes	no	yes	yes	no	yes	yes	yes	yes	no	no	no	yes	no
iVikodak	10.3389/fmicb.2018.03336	yes	no		no	yes	yes	no		yes	yes	yes	no	no	no	no	yes	no	no	no	yes	no	yes	yes	no	no	no	no	yes	no	no	no	yes	no
KBase	10.1038/nbt.4163	yes	yes		yes	yes	yes	no	2024-09-01	yes	yes	yes	yes	yes	no	no	yes	yes	yes	no	yes	yes	yes	yes	no	yes	yes	yes	yes	yes	yes	no	yes	no	Metabolic Pathway Analysis
META-pipe	10.12688/f1000research.13204.3	yes	yes	Nextflow	no	yes	no	no		no	yes	yes	no	no	no	no	no	yes	no	no	yes	no	yes	yes	no	yes	yes	yes	no	no	no	no	yes	no
MG-RAST	10.1186/1471-2105-9-386	yes	yes		no	yes	yes	yes		yes	yes	yes	no	no	no	no	yes	yes	yes	no	yes	yes	yes	yes	no	no	no	no	yes	no	no	no	yes	no	Protein prediction, Clustering, Similarity-based Annotation,
MGnify	10.1093/nar/gkz1035	yes	yes	CWL, Nextflow	no	yes	yes	yes		yes	yes	yes	no	no	no	no	yes	yes	yes	no	yes	no	yes	yes	no	yes	yes	yes	yes	no	no	no	yes	no
MGX	10.1101/2023.09.21.558800	yes	yes	Conveyor, CWL	yes	yes	no	no	2023-09-21	yes	yes	no	no	no	no	no	no	yes	yes	no	yes	no	yes	yes	no	yes	yes	yes	no	no	no	no	yes	no
MicrobiomeAnalyst	10.1093/nar/gkad407	yes	no		yes	yes	yes	no	2024-10-25	yes	yes	yes	no	no	no	no	yes	yes	no	no	yes	no	yes	yes	no	no	no	no	yes	yes	no	no	yes	no
microGalaxy		yes	yes	Galaxy	yes	yes	yes	yes		yes	yes	yes	yes	yes	yes	yes	yes	yes	yes	yes	yes	yes	yes	yes	yes	yes	yes	yes	yes	yes	yes	yes	yes	no
MicroMap		yes	no		no	yes	yes	no		no	yes	no	no	no	no	no	yes	no	no	no	no	no	yes	no	no	no	no	no	no	no	no	no	yes	no
MicroScope	10.1093/nar/gkz926	yes	no		no	yes	yes	no	2024-10-02	yes	yes	yes	yes	yes	no	no	no	yes	no	no	yes	yes	no	yes	no	no	no	no	yes	no	yes	no	yes	no
MIGA	10.1093/nar/gky467	yes	yes		no	yes	yes	yes	2024-01-23	yes	yes	yes	yes	no	no	no	no	yes	no	no	yes	yes	yes	yes	yes	no	no	yes	yes	yes	yes	no	no	no
NMDC	10.1038/s41579-020-0377-0	yes	yes		no	yes	yes	yes		yes	yes	yes	no	no	no	no	no	yes	yes	yes	yes	yes	yes	yes	no	yes	yes	yes	yes	yes	no	no	yes	no
OneCodex	10.1101/027607	no	no		no	yes	yes	no		no	yes	yes	no	no	no	no	yes	yes	no	no	yes	no	yes	yes	yes	no	no	no	yes	no	no	no	yes	no
QIIME2	10.1038/s41587-019-0209-9	yes	yes		yes	no	no	no	2024-10-01	yes	yes	yes	no	no	no	no	yes	no	no	no	yes	yes	yes	yes	no	no	no	no	no	no	no	no	yes	yes
Qiita	10.1038/s41592-018-0141-9	yes	yes		yes	yes	yes	yes	2024-06-16	yes	yes	yes	no	no	no	no	yes	yes	no	no	yes	no	yes	yes	no	yes	no	no	yes	yes	no	no	yes	no
ranacapa	10.12688/f1000research.16680.1	yes	yes		no	no	no	no	2018	no	yes	yes	no	no	no	no	yes	no	no	no	yes	no	yes	no	no	no	no	no	yes	no	no	no	yes	no
SCATA	10.1139/cjm-2017-0099	yes	no		no	yes	yes	no		no	yes	yes	no	no	no	no	yes	no	no	no	yes	no	yes	no	no	no	no	no	yes	no	no	no	yes	no
Seqera		no	no	Nextflow	yes	yes	yes	yes		yes	yes	yes	no	no	no	no	yes	yes	yes	no	yes	no	yes	yes	yes	yes	yes	yes	yes	yes	yes	no	yes	no
SILVangs		yes	no		yes	yes	yes	no	2024-07-15	yes	yes	yes	no	no	no	no	yes	no	no	no	yes	no	yes	no	no	no	no	no	no	no	no	no	yes	no
Snaq	10.3389/fbinf.2022.893933	yes	yes	Snakemake	no	no	no	no	2023-09-03	no	in development	no	no	no	no	no	yes	yes	no	no	yes	yes	yes	no	no	no	no	no	no	no	no	no	yes	yes
Sunbeam	10.1186/s40168-019-0658-x	yes	yes	Snakemake	yes	no	no	yes	2024-09-01	no	yes	no	no	no	no	no	no	yes	no	no	yes	no	yes	yes	no	yes	no	no	no	no	no	no	yes	no
SURPI	10.1101/gr.171934.113	yes	yes		no	no	no	no		no	yes	no	no	no	no	no	no	yes	no	no	yes	no	yes	yes	yes	yes	no	no	no	no	no	no	no	no
Wekemo Bioincloud	10.1002/imt2.175	yes	no		yes	yes	yes	no		yes	yes	yes	yes	no	no	yes	yes	yes	yes	yes	yes	yes	yes	yes	no	yes	yes	yes	yes	yes	no	no	yes	no
